# Evolutionary analysis of THAP9 transposase: conserved regions, novel motifs

**DOI:** 10.1101/2021.08.01.454642

**Authors:** Richa Rashmi, Chandan Nandi, Sharmistha Majumdar

## Abstract

THAP9 is a transposable element-derived gene that encodes the THAP9 protein, which is homologous to the *Drosophila* P-element transposase (DmTNP) and can cut and paste DNA. However, the exact functional role of THAP9 is unknown. Here, we perform evolutionary analysis and extensive *in silico* characterization of THAP9, including predicting domains and putative post-translational modification sites. We predict previously unreported mammalian-specific post-translational modification sites that may play a role in the subcellular localization of THAP9. We also observe that although THAP9 has evolved under a strong pervasive purifying selection, yielding high conservation of THAP9, there are distinct class-specific conservation patterns of key functional residues in certain domains. Furthermore, investigation of THAP9 expression profiles in various cancer and matched normal datasets demonstrated underexpression and overexpression in testicular cancers and thymic epithelial tumors, respectively, thus suggesting a possible role of THAP9 in cancer.
