## Supplementary Table 1 for "Evolutionary analysis of THAP9 transposase: conserved regions, novel motifs"

### Sheet: Sheet1
No.	Pos	value	AminoAcidType	FEL	FUBAR	MEME	IUPRED SCORE	DISOPRED SCORE	Phosphorylation Score	Kinase
1	180	M		-1	-1		0.8036	0.45
2	181	T		-1		1	0.7573	0.21
3	182	R	Basic	-1		1	0.7232	0.08
4	183	S		-1		1	0.6827	0.04	0.56	PKA
5	184	C		-1		1	0.6442	0.04
6	185	S		-1		1	0.5549	0.08
7	186	A		-1		1	0.4556	0.14
8	187	V				1	0.4116	0.31
9	188	G			-1	1	0.3717	0.3
10	198	C		-1	-1	1	0.3311	0.2
11	199	S				1	0.2913	0.23	0.995	unsp
12	200	T		-1	-1	1	0.3096	0.28
13	201	R	Basic	-1	-1		0.2558	0.36
14	212	D	Acidic			1	0.2558	0.4
15	213	T		-1	-1	1	0.1878	0.37	0.768	unsp
16	214	V		1		1	0.2865	0.33
17	215	L				1	0.2963	0.25
18	216	S			-1	1	0.2333	0.38	0.994	unsp
19	217	R	Basic	-1	-1	1	0.3146	0.44
20	258	E	Acidic			1	0.3005	0.38
21	259	R	Basic	-1	-1	1	0.3992	0.28
22	260	G		-1	-1	1	0.3939	0.18
23	261	L				1	0.3456	0.1
24	291	S		1	-1	1	0.3578	0.05	0.98	unsp
25	292	F		-1		1	0.3578	0.03
26	293	H	Basic			1	0.3578	0.03
27	294	Q		-1	-1	1	0.4149	0.02
28	297	F		-1	-1	1	0.3939	0.02
29	298	P		-1	-1		0.3311	0.01
30	299	T					0.3311	0.01
31	300	D	Acidic	-1	-1	1	0.3053	0.01
32	301	T		-1	-1		0.2385	0.01	0.509	unsp
33	302	I		-1	-1		0.2333	0.01
34	303	Q				1	0.2913	0.01
35	304	R	Basic	-1			0.2292	0.01
36	305	S					0.3053	0.01
37	306	K	Basic	-1			0.3359	0.01
38	307	W		-1			0.3225	0.01
39	308	I				1	0.3992	0.01
40	309	R	Basic			1	0.3717	0.01
41	310	A		-1	-1		0.3762	0.01
42	311	V		-1	-1	1	0.3146	0.01
43	312	N		-1	-1		0.2333	0.02
44	317	R	Basic	-1	-1	1	0.2333	0.03
45	318	V					0.2483	0.05
46	319	D	Acidic	-1	-1		0.2558	0.07
47	320	P		-1	-1	1	0.282	0.08
48	321	R	Basic			1	0.282	0.14
49	322	S				1	0.3399	0.14	0.982	unsp
50	323	K	Basic	-1			0.3456	0.15
51	324	K	Basic	-1	-1	1	0.282	0.12
52	325	I		-1	-1		0.2558	0.11
53	326	W		-1	-1		0.3184	0.1
54	327	I		-1	-1	1	0.3225	0.08
55	328	P		-1	-1	1	0.3311	0.09
56	329	G		-1	-1		0.3053	0.07
57	330	P		-1	-1	1	0.3225	0.05
58	331	G		-1	-1		0.2865	0.03
59	332	A			-1		0.2913	0.02
60	333	I					0.3005	0.01
61	334	L		-1			0.2255	0.01
62	335	C		-1	-1	1	0.2209	0.01
63	336	S		-1	-1	1	0.282	0.01
64	337	K	Basic		-1		0.2786	0.01
65	338	H	Basic	-1	-1		0.3359	0.01
66	339	F		-1	-1	1	0.2333	0.01
67	340	Q					0.2333	0.01
68	341	E	Acidic			1	0.2122	0.02
69	342	S					0.2122	0.02	0.972	unsp
70	343	D	Acidic		-1		0.1732	0.02
71	344	F		-1	-1	1	0.2333	0.02
72	345	E	Acidic		-1	1	0.3005	0.02
73	347	S		-1	-1		0.3491	0.02	0.531	CKI
74	348	Y		-1		1	0.3184	0.02
75	349	G		-1	-1	1	0.2483	0.02
76	350	I				1	0.2786	0.02
77	351	R	Basic		-1		0.363	0.01
78	352	R	Basic	-1	-1		0.2865	0.01
79	353	K	Basic	-1	-1	1	0.2963	0.01
80	354	L		-1	-1	1	0.2292	0.02
81	355	K	Basic	-1	-1	1	0.1667	0.02
82	356	K	Basic			1	0.2432	0.03
83	357	G		-1	-1	1	0.1844	0.04
84	358	A			-1	1	0.208	0.05
85	359	V		-1	-1		0.3053	0.05
86	360	P		-1	-1	1	0.3053	0.07
87	361	S		-1	-1	1	0.3184	0.1	0.651	PKC
88	362	V					0.3359	0.15
89	363	S			-1		0.27	0.21	0.572	unsp
90	364	L			-1		0.2748	0.32
91	365	Y					0.3456	0.37	0.67	unsp
92	366	K	Basic				0.3491	0.45
93	367	I					0.3184	0.49
94	368	P		-1	-1		0.3311	0.41
95	369	Q			-1	1	0.3762	0.38
96	370	G			-1	1	0.4458	0.49
97	371	V					0.3491	0.55
98	372	H	Basic	-1			0.2913	0.6
99	373	L				1	0.3578	0.64
100	374	K	Basic			1	0.3668	0.64
101	375	G	Basic				0.46	0.56
102	376	K	Basic			1	0.46	0.56
103	377	A				1	0.4825	0.62
104	378	R	Basic				0.5549	0.63
105	379	Q		-1	-1		0.5331	0.7
106	380	K	Basic		-1	1	0.5296	0.73
107	381	I				1	0.5374	0.72
108	382	L				1	0.6035	0.67
109	383	K	Basic			1	0.5296	0.69
110	384	Q		-1	-1		0.5667	0.71
111	385	P		-1	-1		0.5549	0.73
112	386	L		-1	-1	1	0.5583	0.76
113	387	P				1	0.5583	0.76
114	388	D	Acidic			1	0.6079	0.76
115	389	N				1	0.5992	0.77
116	390	S				1	0.5296	0.77	0.841	unsp
117	391	Q					0.5296	0.77
118	392	E	Acidic	-1	-1		0.5296	0.82
119	393	V					0.5846	0.81
120	394	A		-1			0.5762	0.77
121	395	T					0.6035	0.76	0.51	CKII
122	441	E	Acidic			1	0.5043	0.73
123	442	D	Acidic		-1	1	0.5623	0.72
124	443	H	Basic	-1	-1	1	0.46	0.7
125	444	N		-1		1	0.46	0.75
126	445	Y		-1	-1	1	0.4245	0.7
127	446	S		-1	-1	1	0.4282	0.65	0.611	CKI
128	447	L		-1	-1	1	0.4203	0.67
129	448	K	Basic			1	0.3456	0.66
130	449	T				1	0.3717	0.64	0.509	cdk5
131	450	P		-1	-1	1	0.3847	0.63
132	451	L			-1	1	0.3311	0.64
133	452	T		-1	-1		0.3311	0.59	0.706	PKC
134	453	I		1		1	0.3225	0.59
135	454	G		-1	-1	1	0.282	0.64
136	455	A		-1			0.1958	0.6
137	456	E	Acidic			1	0.2657	0.59
138	457	K	Basic	-1	-1		0.1921	0.61
139	458	L					0.2602	0.63
140	459	A		-1	-1		0.2657	0.57
141	460	E	Acidic	-1	-1		0.2748	0.6
142	461	V					0.2432	0.67
143	462	Q		-1		1	0.2385	0.64
144	463	Q		-1	-1	1	0.1635	0.65
145	464	M		-1	-1	1	0.2333	0.67
146	465	L				1	0.1602	0.68
147	466	Q		-1	-1	1	0.1844	0.61
148	467	V					0.1805	0.69
149	468	S				1	0.1205	0.73	0.917	unsp
150	469	K	Basic			1	0.1667	0.64
151	470	K	Basic			1	0.1732	0.65
152	471	R	Basic			1	0.1117	0.64
153	472	L		-1	-1		0.1532	0.66
154	473	I					0.1495	0.53
155	474	S		-1	-1		0.1416	0.57	0.997	unsp
156	475	V		-1	-1	1	0.1566	0.59
157	476	K	Basic	-1	-1		0.2255	0.5
158	477	N		1		1	0.1456	0.5
159	478	Y		-1			0.1998	0.44
160	479	R	Basic	-1		1	0.1292	0.49
161	480	M		-1	-1	1	0.0723	0.38
162	481	I				1	0.0677	0.4
163	482	K	Basic	-1	-1	1	0.0542	0.42
164	483	K	Basic				0.0526	0.39
165	484	R	Basic	-1			0.0587	0.34
166	485	K	Basic				0.0542	0.28
167	486	G		-1	-1		0.0858	0.28
168	487	L			-1		0.0832	0.3
169	488	R	Basic	-1			0.0464	0.31
170	490	L					0.0464	0.35
171	491	I		-1	-1		0.0464	0.34
172	492	D	Acidic				0.0514	0.35
173	493	A		-1	-1		0.0909	0.35
174	494	L		-1	-1		0.0909	0.38
175	495	V		-1	-1		0.0935	0.33
176	496	E	Acidic	-1	-1		0.0701	0.41
177	497	E	Acidic		-1	1	0.0441	0.44
178	498	K	Basic				0.0274	0.39
179	499	L		-1	-1		0.0414	0.34
180	500	L		-1	-1	1	0.035	0.34
181	501	S					0.0587	0.33	0.97	unsp
182	502	E	Acidic	-1	-1		0.0587	0.34
183	503	E	Acidic	-1	-1		0.0607	0.34
184	504	T					0.0771	0.38	0.502	unsp
185	505	E	Acidic				0.0723	0.38
186	506	C					0.0991	0.35
187	507	L					0.0567	0.36
188	508	L		-1	-1	1	0.0643	0.34
189	509	R	Basic			1	0.0405	0.36
190	510	A		-1	-1	1	0.0414	0.39
191	511	Q		-1	-1		0.066	0.38
192	512	F		-1	-1		0.0387	0.32
193	513	S					0.0363	0.29
194	529	D	Acidic	-1	-1		0.0395	0.35
195	530	F		-1	-1		0.0376	0.33
196	531	K	Basic	-1	-1		0.0387	0.34
197	532	W		-1	-1		0.0526	0.41
198	533	E	Acidic	-1	-1		0.049	0.41
199	534	L		-1	-1		0.0744	0.41
200	535	Y					0.066	0.39
201	536	N		-1			0.0789	0.42
202	537	W			-1		0.0554	0.36
203	538	R	Basic				0.0935	0.29
204	539	E	Acidic	-1	-1		0.0991	0.29
205	540	T		-1	-1		0.0502	0.26	0.541	CKII
206	541	D	Acidic	-1	-1		0.0744	0.26
207	542	E	Acidic	-1	-1		0.0514	0.25
208	543	Y				1	0.0858	0.25	0.783	unsp
209	544	S		-1	-1		0.0464	0.23
210	545	A		-1	-1		0.0441	0.17
211	550	E	Acidic	-1	-1		0.0425	0.12
212	551	M		-1	-1		0.0274	0.08
213	552	K	Basic	-1	-1		0.0464	0.06
214	553	Q		-1	-1		0.049	0.04
215	554	F		-1	-1		0.0441	0.03
216	555	A		-1	-1		0.0304	0.02
217	556	C		-1	-1		0.0157	0.02
218	557	T		-1	-1		0.015	0.02	0.503	PKC
219	558	L		-1	-1	1	0.016	0.02
220	559	Y		-1	-1	1	0.0099	0.02
221	560	L		-1	-1		0.0137	0.02
222	561	C		-1	-1	1	0.0131	0.02
223	562	S		-1	-1		0.0118	0.02	0.733	PKC
224	563	S					0.0075	0.02
225	564	K	Basic	-1	-1	1	0.0074	0.02
226	565	V		-1	-1		0.0079	0.02
227	566	Y		-1	-1		0.0116	0.01
228	567	D	Acidic	-1	-1		0.0167	0.01
229	568	Y		-1	-1		0.0167	0.01
230	569	V		-1	-1		0.0304	0.01
231	570	R	Basic	-1	-1	1	0.0316	0.01
232	571	K	Basic		-1	1	0.0316	0.01
233	572	I		-1	-1		0.0514	0.02
234	573	L		-1	-1		0.0502	0.02
235	574	K	Basic				0.0274	0.02
236	586	L		-1	-1		0.015	0.02
237	587	P		-1	-1		0.0252	0.03
238	588	H	Basic	-1	-1	1	0.0455	0.03
239	589	S		-1	-1	1	0.0304	0.04
240	590	S				1	0.0542	0.05
241	591	I		-1	-1		0.0991	0.05
242	592	L		-1	-1		0.0965	0.07
243	593	R	Basic				0.1178	0.06
244	594	T		-1	-1		0.1698	0.08	0.799	PKC
245	644	W			-1		0.1532	0.09
246	645	L		-1	-1		0.1532	0.08
247	646	S		-1	-1		0.2292	0.07	0.783	PKC
248	647	K	Basic	-1	-1		0.208	0.05
249	648	C		-1	-1		0.1566	0.04
250	649	Q		-1	-1		0.1018	0.03
251	650	P		-1	-1		0.106	0.03
252	651	S					0.1018	0.02	0.971	unsp
253	652	P		-1	-1		0.106	0.02
254	653	G		-1	-1		0.1088	0.02
255	654	F		-1	-1		0.115	0.02
256	655	N			-1		0.1998	0.01
257	656	S		-1	-1		0.2041	0.01
258	657	N					0.208	0.01
259	658	I					0.208	0.01
260	659	F		-1	-1		0.27	0.01
261	660	S					0.27	0.01	0.509	PKC
262	661	F					0.2531	0.01
263	662	L		-1	-1		0.1878	0.02
264	663	Q		-1	-1		0.1117	0.02
265	664	R	Basic				0.1178	0.02
266	665	R	Basic		-1		0.1349	0.03
267	666	V					0.0935	0.03
268	667	E	Acidic		-1		0.0935	0.03
269	668	N		-1	-1		0.0554	0.03
270	669	G		-1	-1		0.0554	0.04
271	670	D	Acidic		-1		0.0607	0.03
272	671	Q					0.0607	0.03
273	672	L		-1	-1		0.106	0.03
274	675	Y		-1	-1		0.1292	0.02
275	676	Q		-1	-1		0.1566	0.02
276	677	Y					0.0965	0.02
277	678	C		-1	-1		0.0935	0.02
278	679	S		-1	-1		0.1495	0.02	0.534	PKC
279	680	L		-1	-1		0.1566	0.02
280	681	L			-1	1	0.1041	0.02
281	682	I		-1	-1		0.1088	0.02
282	683	K	Basic	-1	-1		0.0554	0.02
283	684	S		-1	-1		0.0567	0.02
284	685	M		-1	-1		0.1117	0.02
285	686	P		-1	-1		0.1698	0.02
286	687	L		-1	-1		0.1602	0.02
287	688	K	Basic	-1	-1		0.2167	0.02
288	689	Q		-1	-1		0.282	0.02
289	690	Q		-1	-1		0.1998	0.02
290	691	L		-1	-1		0.2865	0.02
291	692	Q		-1	-1		0.3717	0.02
292	697	W			-1		0.3535	0.02
293	698	D	Acidic	-1	-1		0.3225	0.02
294	699	P		-1	-1		0.3311	0.02
295	700	S					0.2786	0.02
296	701	S		-1			0.2432	0.02
297	702	H	Basic				0.2531	0.02
298	703	S					0.2558	0.02	0.504	cdc2
299	704	L		-1	-1		0.2432	0.02
300	705	Q		-1	-1		0.1602	0.03
301	706	G		-1	-1		0.2333	0.03
302	707	F		-1	-1		0.1958	0.04
303	708	M					0.2963	0.06
304	709	D	Acidic	-1	-1		0.3005	0.08
305	710	F		-1	-1		0.2602	0.11
306	711	G		-1	-1		0.2913	0.15
307	712	L		-1	-1		0.1958	0.21
308	713	G		-1	-1		0.1766	0.24
309	714	K	Basic			1	0.1766	0.21
310	715	L		-1	-1		0.2748	0.22
311	716	D	Acidic	-1	-1		0.2657	0.18
312	717	A		-1	-1		0.1921	0.17
313	718	D	Acidic	-1	-1		0.1998	0.19
314	719	E	Acidic	-1	-1		0.1495	0.23
315	720	T		-1	-1		0.106	0.23	0.728	unsp
316	721	P		-1	-1		0.1456	0.17
317	722	L		-1	-1		0.0884	0.12
318	723	A		-1	-1		0.138	0.09
319	724	S		-1	-1		0.0744	0.05
320	725	E	Acidic		-1		0.0395	0.03
321	726	T		-1	-1		0.0643	0.02
322	727	V			-1		0.0567	0.02
323	728	L		-1			0.0395	0.01
324	729	L		-1			0.0376	0.01
325	730	M			-1		0.0316	0.01
326	731	A		-1	-1		0.0405	0.01
327	732	V		-1	-1		0.0157	0.01
328	733	G		-1	-1		0.0308	0.01
329	734	I		-1	-1		0.02	0.01
330	735	F			-1		0.009	0.01
331	736	G		-1	-1		0.0038	0.01
332	737	H	Basic	-1	-1		0.0013	0.01
333	738	W			-1		0.0034	0.01
334	739	R	Basic	-1	-1		0.0069	0.01
335	740	T		-1	-1		0.0084	0.01	0.549	p38MAPK
336	741	P		-1	-1		0.0121	0.01
337	742	L		-1	-1		0.0157	0.01
338	743	G		-1	-1		0.0128	0.01
339	744	Y		-1	-1		0.0067	0.01
340	745	F		-1	-1		0.0128	0.02
341	746	F		-1	-1		0.0212	0.02
342	747	V		-1	-1		0.0218	0.02
343	748	N		-1	-1		0.0102	0.02
344	749	R	Basic	-1	-1		0.0099	0.02
345	750	A		-1	-1		0.0102	0.02
346	751	S		-1	-1		0.0059	0.02	0.885	unsp
347	752	G		-1	-1		0.0042	0.02
348	753	Y					0.0042	0.01	0.62	EGFR
349	754	L		-1	-1		0.004	0.01
350	755	Q		-1	-1		0.0081	0.01
351	756	A		-1	-1		0.0082	0.01
352	757	Q		-1	-1		0.0167	0.01
353	758	L		-1	-1		0.0327	0.01
354	759	L		-1	-1		0.015	0.01
355	760	R	Basic	-1	-1		0.015	0.01
356	761	L			-1		0.0099	0.01
357	762	T					0.0097	0.01
358	763	I		-1	-1		0.0069	0.01
359	764	G		-1			0.0075	0.01
360	765	K	Basic	-1	-1		0.0118	0.01
361	766	L		-1	-1		0.0074	0.01
362	767	S		-1	-1		0.0086	0.01	0.873	unsp
363	768	D	Acidic	-1	-1		0.0086	0.01
364	769	I		-1	-1		0.0182	0.01
365	770	G		-1	-1		0.0286	0.01
366	771	I					0.0268	0.01
367	772	T		-1	-1		0.0387	0.01	0.512	PKC
368	773	V		-1	-1		0.0395	0.01
369	774	L		-1	-1		0.0771	0.01
370	775	A		-1	-1		0.0514	0.01
371	776	V		-1	-1		0.0554	0.01
372	777	T		-1	-1		0.0935	0.01
373	778	S		-1	-1		0.0771	0.01
374	779	D	Acidic	-1	-1		0.0723	0.01
375	780	A		-1	-1		0.1178	0.01
376	781	T		-1	-1		0.0744	0.01
377	782	A		-1	-1		0.138	0.01
378	783	H	Basic	-1	-1		0.0935	0.01
379	784	S		-1	-1		0.1349	0.01	0.866	unsp
380	785	V		-1	-1		0.1495	0.01
381	786	Q			-1		0.1844	0.01
382	787	M		-1	-1		0.2483	0.01
383	788	A		-1	-1		0.2657	0.01
384	789	K	Basic	-1	-1		0.2657	0.02
385	790	A		-1	-1		0.2292	0.02
386	791	L		-1	-1		0.27	0.02
387	792	G		-1	-1		0.1844	0.03
388	793	I		-1	-1		0.208	0.05
389	794	H	Basic		-1		0.1322	0.05
390	795	I		-1	-1		0.1349	0.07
391	796	D	Acidic	-1	-1		0.1766	0.08
392	797	G		-1	-1		0.1998	0.07
393	799	D	Acidic				0.2255	0.07
394	800	D	Acidic				0.2558	0.07
395	801	M					0.2602	0.07
396	802	K	Basic				0.2963	0.04
397	803	C		-1	-1		0.3847	0.04
398	804	T		-1	-1		0.3939	0.04
399	805	F		-1	-1		0.3885	0.03
400	806	Q		-1	-1		0.3535	0.03
401	807	H	Basic	-1	-1		0.3456	0.02
402	808	P		-1	-1		0.2531	0.02
403	809	S		-1	-1		0.1698	0.02
404	810	S		-1	-1		0.1698	0.01	0.957	unsp
405	811	S		-1	-1		0.1635	0.01
406	812	S		-1	-1		0.1178	0.01	0.634	DNAPK
407	813	Q		-1	-1		0.115	0.01
408	814	Q					0.1178	0.01
409	815	I		-1	-1		0.0701	0.01
410	816	A		-1	-1		0.1266	0.01
411	817	Y					0.0677	0.01
412	818	F		-1	-1		0.0414	0.01
413	819	F		-1	-1		0.0316	0.01
414	820	D	Acidic	-1	-1		0.0308	0.01
415	821	S					0.0252	0.01
416	822	C		-1	-1	1	0.0102	0.01
417	823	H	Basic	-1	-1		0.0102	0.01
418	824	L		-1			0.0097	0.01
419	825	L		-1	-1		0.0042	0.01
420	826	R	Basic				0.0079	0.01
421	827	L		-1	-1		0.0094	0.01
422	828	I		-1	-1		0.0082	0.01
423	829	R	Basic	-1	-1		0.0144	0.01
424	830	N		-1	-1		0.0131	0.01
425	831	A		-1	-1		0.0067	0.01
426	832	F		-1	-1		0.0067	0.01
427	833	Q		-1	-1		0.0128	0.01
428	834	N					0.0074	0.01
429	835	F		-1	-1		0.0099	0.01
430	836	Q		-1	-1		0.0212	0.02
431	837	S		-1	-1		0.0097	0.02
432	838	I		-1	-1		0.0212	0.02
433	839	Q					0.0376	0.02
434	840	F		-1	-1		0.0194	0.02
435	841	I			-1		0.0109	0.03
436	842	N		-1	-1		0.0157	0.03
437	844	G		-1	-1		0.0173	0.02
438	845	I		-1	-1		0.0097	0.02
439	846	A					0.0083	0.02
440	847	H	Basic				0.0084	0.02
441	848	W			-1		0.009	0.03
442	849	Q		-1	-1		0.0099	0.02
443	850	H	Basic	-1	-1		0.0245	0.02
444	851	L		-1	-1		0.0259	0.02
445	852	V			-1		0.0297	0.02
446	853	E	Acidic				0.0554	0.02
447	854	L		-1	-1		0.0567	0.02
448	855	V		-1	-1		0.0441	0.02
449	856	A		-1	-1		0.0884	0.02
450	857	L		-1	-1		0.1041	0.03
451	858	E	Acidic				0.0567	0.03
452	859	E	Acidic	-1	-1		0.1266	0.03
453	860	Q					0.124	0.03
454	861	E	Acidic				0.1266	0.04
455	862	L		-1	-1		0.1349	0.06
456	863	S		-1	-1		0.1732	0.06	0.616	CKII
457	864	N					0.1698	0.07
458	865	M			-1		0.1732	0.07
459	866	E	Acidic				0.2333	0.06
460	869	R	Basic				0.2657	0.06
461	870	I					0.3668	0.06
462	871	P		-1	-1		0.2865	0.06
463	872	S			-1	1	0.1921	0.07	0.652	unsp
464	873	T				1	0.1844	0.09	0.573	PKC
465	874	L			-1		0.124	0.08
466	875	A					0.1958	0.05
467	876	N		-1	-1		0.1921	0.06
468	877	L					0.1635	0.07
469	878	K	Basic				0.1921	0.08
470	879	N					0.1878	0.11
471	880	H	Basic	-1	-1		0.1292	0.18
472	881	V					0.1292	0.18
473	882	L		-1	-1		0.1117	0.16
474	883	K	Basic	-1	-1		0.1205	0.23
475	884	V					0.1178	0.21
476	885	N		-1	-1		0.1205	0.28
477	886	S		-1	-1		0.1117	0.37	0.63	PKA
478	887	A		-1	-1		0.106	0.36
479	888	T		-1	-1	1	0.138	0.27
480	889	Q		-1	-1		0.0789	0.2
481	890	L		-1			0.0832	0.24
482	891	F		-1	-1		0.0464	0.19
483	892	S		-1	-1		0.0387	0.18	0.534	cdc2
484	893	E	Acidic	-1	-1		0.035	0.19
485	894	S		-1	-1		0.035	0.16	0.513	cdc2
486	895	V		-1			0.0268	0.1
487	896	A		-1	-1		0.0274	0.06
488	897	S		-1	-1		0.0118	0.04	0.853	unsp
489	898	A		-1	-1		0.0194	0.04
490	899	L		-1	-1		0.0259	0.03
491	900	E	Acidic	-1	-1		0.0099	0.02
492	901	Y		-1	-1		0.0194	0.01
493	902	L		-1	-1		0.0363	0.02
494	903	L		-1	-1		0.0182	0.02
495	904	S		-1	-1		0.0081	0.02
496	905	L		-1	-1		0.0079	0.03
497	906	D	Acidic		-1		0.0128	0.03
498	907	L		-1	-1		0.0083	0.03
499	908	P			-1		0.0078	0.03
500	909	P		-1	-1		0.0052	0.02
501	910	F		-1	-1		0.0052	0.02
502	911	Q		-1	-1		0.0042	0.01
503	912	N		-1	-1		0.004	0.01
504	913	C		-1	-1		0.0042	0.01
505	914	I		-1	-1		0.0082	0.01
506	915	G		-1	-1		0.0082	0.01
507	916	T		-1	-1		0.009	0.01
508	917	I					0.0042	0.01
509	918	H	Basic	-1	-1		0.0094	0.01
510	919	F		-1	-1		0.004	0.01
511	920	L			-1		0.001	0.01
512	921	R	Basic	-1	-1		0.0034	0.01
513	922	L					0.0031	0.01
514	923	I					0.0033	0.01
515	924	N		-1	-1		0.0069	0.01
516	925	N			-1		0.0074	0.01
517	926	L			-1		0.0038	0.01
518	927	F			-1		0.0038	0.01
519	928	D	Acidic		-1		0.0082	0.01
520	929	I			-1		0.0084	0.01
521	930	F			-1		0.0086	0.01
522	931	N			-1		0.0194	0.02
523	932	S			-1		0.0179	0.03
524	933	R	Basic		-1		0.0441	0.04
525	934	N		-1	-1		0.0455	0.07
526	935	C				1	0.0259	0.11
527	936	Y		-1	-1		0.0316	0.15	0.525	INSR
528	937	G			-1		0.0607	0.23
529	938	K	Basic	-1	-1		0.1088	0.22
530	939	G		-1	-1		0.066	0.23
531	941	L				1	0.115	0.2
532	942	K	Basic	-1	-1		0.1844	0.18
533	943	G					0.1205	0.18
534	944	P		-1	-1		0.1205	0.19
535	945	L		-1	-1		0.124	0.23
536	946	L		-1			0.0884	0.19
537	947	P					0.106	0.15
538	948	E	Acidic				0.1117	0.11
539	949	T		-1	-1		0.115	0.07
540	950	Y		-1	-1		0.0935	0.05
541	951	S					0.0935	0.03
542	952	K	Basic				0.1602	0.02
543	953	I		-1	-1		0.0991	0.02
544	954	N					0.0567	0.01
545	955	H	Basic	-1	-1		0.0297	0.01
546	956	V		-1	-1		0.0514	0.01
547	957	L		-1	-1		0.0514	0.01
548	958	I					0.0425	0.01
549	959	E	Acidic	-1	-1		0.0425	0.01
550	960	A		-1	-1	1	0.0425	0.01
551	961	K	Basic	-1	-1		0.0677	0.01
552	962	T		-1	-1		0.0677	0.01	0.831	unsp
553	963	I					0.0677	0.01
554	964	F		-1	-1	1	0.1178	0.01
555	965	V				1	0.0621	0.02
556	966	T		-1	-1		0.0327	0.02
557	967	L		-1	-1		0.0478	0.04
558	968	S		-1	-1		0.0701	0.06
559	969	D	Acidic	-1	-1		0.1117	0.09
560	970	T					0.1117	0.14
561	971	S					0.1349	0.2
562	973	N		-1	-1		0.0723	0.25
563	974	N		-1	-1		0.0744	0.27
564	975	Q					0.0723	0.27
565	976	I		-1	-1		0.0701	0.27
566	977	I		-1			0.1088	0.27
567	978	K	Basic		-1		0.0587	0.32
568	979	G		-1	-1		0.0554	0.34
569	980	K	Basic	-1	-1		0.0304	0.31
570	981	Q		-1	-1		0.0297	0.29
571	982	K	Basic				0.0231	0.25
572	983	L		-1	-1		0.0252	0.2
573	984	G		-1	-1		0.0231	0.13
574	985	F		-1	-1		0.0109	0.08
575	986	L		-1	-1		0.0109	0.06
576	987	G		-1	-1		0.0097	0.04
577	988	F		-1	-1		0.0099	0.03
578	989	L		-1	-1		0.0059	0.02
579	990	L		-1	-1		0.0062	0.01
580	991	N		-1	-1		0.0066	0.01
581	992	A		-1	-1		0.0027	0.01
582	993	E	Acidic	-1	-1		0.001	0.01
583	994	S		-1	-1		0.0009	0.01
584	995	L		-1	-1		0.001	0.01
585	996	K	Basic				0.0035	0.01
586	997	W			-1		0.0034	0.01
587	998	L		-1	-1		0.0018	0.01
588	999	Y		-1	-1		0.0062	0.01
589	1000	Q					0.0042	0.02
590	1001	N		-1	-1		0.0099	0.02
591	1002	Y		-1	-1		0.0053	0.02
592	1003	V				1	0.0029	0.02
593	1004	F					0.0009	0.03
594	1005	P		-1	-1		0.0009	0.03
595	1006	K	Basic	-1	-1		0.0009	0.03
596	1008	V					0.0009	0.04
597	1009	M					0.0009	0.04
598	1010	P		-1	-1		0.0028	0.03
599	1011	F		-1	-1		0.0052	0.03
600	1012	P		-1	-1		0.0052	0.02
601	1013	Y			-1		0.0042	0.02
602	1014	L		-1	-1		0.0042	0.02
603	1015	L			-1		0.0083	0.01
604	1016	T		-1	-1		0.0099	0.01	0.929	PKC
605	1017	Y		-1	-1		0.0037	0.01
606	1018	K	Basic				0.0013	0.01
607	1019	F			-1		0.0035	0.01
608	1020	S		-1	-1		0.004	0.01
609	1021	H	Basic	-1	-1		0.0012	0.01
610	1022	D	Acidic	-1	-1		0.0055	0.01
611	1023	H	Basic	-1	-1		0.0044	0.01
612	1024	L			-1		0.0055	0.01
613	1025	E	Acidic	-1	-1		0.0066	0.01
614	1026	L					0.0075	0.01
615	1027	F		-1	-1		0.0074	0.01
616	1028	L		-1	-1		0.0131	0.01
617	1029	K	Basic				0.0128	0.01
618	1030	M		-1	-1		0.0304	0.01
619	1031	L		-1	-1		0.0387	0.01
620	1032	R	Basic	-1	-1		0.0414	0.02
621	1033	Q		-1	-1		0.0245	0.02
622	1034	V					0.02	0.03
623	1035	L		-1			0.0308	0.04
624	1036	V		-1	-1		0.0124	0.05
625	1037	T					0.0259	0.06	0.784	PKC
626	1038	S		-1	-1	1	0.0502	0.06	0.533	cdc2
627	1039	S		-1	-1		0.0701	0.06	0.505	cdc2
628	1040	S		-1			0.0414	0.06	0.749	unsp
629	1041	P		-1	-1		0.0316	0.04
630	1044	T		-1	-1		0.0554	0.03	0.702	PKC
631	1045	C		-1	-1		0.0304	0.03
632	1046	M			-1		0.0286	0.03
633	1047	A			-1		0.0441	0.03
634	1048	F			-1	1	0.0744	0.03
635	1049	Q			-1		0.0744	0.02
636	1050	K	Basic	-1	-1		0.0744	0.02
637	1051	A		-1	-1		0.0387	0.02
638	1052	Y		-1	-1		0.0395	0.02
639	1053	Y					0.0405	0.03
640	1054	N		-1	-1		0.0336	0.03
641	1055	L		-1			0.0218	0.04
642	1056	E	Acidic	-1	-1		0.0194	0.06
643	1057	T		-1	-1		0.0137	0.08	0.736	PKC
644	1058	R	Basic		-1		0.0173	0.11
645	1059	Y					0.0387	0.18	0.554	unsp
646	1060	K	Basic	-1	-1		0.0212	0.29
647	1061	F					0.0218	0.31
648	1062	Q		-1	-1		0.0141	0.39
649	1063	D	Acidic	-1	-1		0.0128	0.5
650	1064	E	Acidic				0.0268	0.58
651	1065	V					0.0121	0.65
652	1066	F		-1	-1		0.0245	0.71
653	1067	L					0.0118	0.75
654	1068	S		-1	-1		0.0094	0.72
655	1073	K	Basic	-1	-1		0.0087	0.77
656	1074	V					0.0144	0.84
657	1075	S		-1	-1		0.0141	0.86	0.972	unsp
658	1076	I					0.0327	0.87
659	1077	F				1	0.0167	0.82
660	1078	D	Acidic	-1	-1		0.0128	0.78
661	1079	I			-1		0.007	0.74
662	1080	S		-1	-1		0.0069	0.77	0.548	PKC
663	1081	I					0.0116	0.77
664	1082	A					0.0128	0.8
665	1083	R	Basic	-1	-1		0.0131	0.82
666	1084	R	Basic	-1	-1		0.0124	0.76
667	1085	K	Basic				0.0231	0.75
668	1086	D	Acidic	-1	-1		0.0124	0.76
669	1087	L		-1	-1		0.0268	0.77
670	1088	A		-1			0.0327	0.79
671	1089	L		-1	-1		0.0316	0.84
672	1090	W			-1		0.0387	0.87
673	1091	T		-1	-1		0.0387	0.87	0.562	PKC
674	1092	V					0.066	0.86
675	1093	Q		-1	-1		0.0789	0.86
676	1094	R	Basic				0.0567	0.88
677	1095	Q		-1	-1		0.0363	0.89
678	1096	Y		-1	-1		0.0363	0.92
679	1097	G		-1	-1		0.0363	0.94
680	1098	V					0.0643	0.91
681	1099	S		-1	-1		0.0813	0.9	0.819	unsp
682	1100	V					0.0858	0.92
683	1101	T					0.0701	0.91	0.689	PKC
684	1102	K	Basic				0.0723	0.9
685	1103	T		-1	-1		0.115	0.86	0.521	PKC
686	1104	V					0.0621	0.88
687	1105	F					0.0677	0.86
688	1106	H	Basic	-1			0.0621	0.83
689	1107	E	Acidic	-1	-1		0.0526	0.88
690	1108	E	Acidic				0.0514	0.87
691	1109	G					0.0464	0.86
692	1110	I					0.0478	0.76
693	1111	C		-1	-1		0.0771	0.8
694	1112	Q				1	0.0643	0.8
695	1113	D	Acidic	-1	-1		0.0395	0.8
696	1114	W		-1	-1		0.0231	0.83
697	1115	S					0.035	0.8
698	1126	H	Basic				0.035	0.79
699	1127	C		-1	-1		0.0376	0.72
700	1128	S		-1	-1		0.0376	0.77	0.537	CKII
701	1129	L		-1	-1		0.0304	0.67
702	1130	S		-1	-1		0.0268	0.57	0.515	PKA
703	1131	E	Acidic	-1	-1		0.0414	0.54
704	1132	A		-1	-1		0.0771	0.5
705	1133	L		-1	-1		0.0441	0.5
706	1134	L		-1	-1		0.0252	0.45
707	1135	D	Acidic	-1	-1		0.015	0.48
708	1136	L		-1			0.0083	0.35
709	1137	S		-1	-1		0.0074	0.23	0.503	cdc2
710	1138	D	Acidic	-1			0.0144	0.12
711	1139	H	Basic	-1	-1		0.0081	0.06
712	1140	R	Basic	-1	-1		0.0087	0.03
713	1141	R	Basic				0.0074	0.02
714	1142	N		-1	-1		0.0067	0.02
715	1143	L					0.0078	0.01
716	1144	I					0.0074	0.01
717	1145	C		-1	-1		0.0124	0.01
718	1146	Y		-1	-1		0.0087	0.01
719	1147	A		-1	-1		0.0083	0.01
720	1148	G		-1		1	0.004	0.01
721	1149	Y		-1	-1		0.0035	0.01	0.651	unsp
722	1150	V					0.0013	0.01
723	1151	A			-1		0.0021	0.01
724	1152	N					0.0024	0.01
725	1153	K	Basic	-1	-1		0.0008	0.01
726	1154	L		-1	-1		0.0007	0.01
727	1155	S		-1	-1		0.0012	0.02	0.663	PKA
728	1156	A					0.004	0.02
729	1157	L					0.0035	0.02
730	1158	L		-1	-1		0.0026	0.02
731	1159	T		-1			0.0013	0.02	0.525	CKI
732	1160	C		-1			0.0035	0.02
733	1161	E	Acidic	-1	-1		0.0062	0.02
734	1162	D	Acidic	-1			0.004	0.02
735	1163	C		-1	-1		0.004	0.02
736	1164	I		-1			0.0029	0.05
737	1165	T					0.0067	0.04
738	1166	A		-1	-1		0.0067	0.04
739	1167	L		-1	-1		0.0042	0.06
740	1168	Y		-1	-1		0.0082	0.08
741	1169	A		-1	-1		0.016	0.1
742	1170	S		-1	-1		0.009	0.13	0.5	cdc2
743	1171	D	Acidic	-1	-1		0.0116	0.2
744	1172	L					0.0059	0.21
745	1173	K	Basic	-1	-1		0.0034	0.15
746	1174	A				1	0.0079	0.12
747	1177	S					0.015	0.12	0.856	unsp
748	1178	K	Basic	-1	-1		0.0157	0.08
749	1179	I		-1	-1		0.0231	0.05
750	1180	G		-1	-1		0.0414	0.03
751	1181	S		-1	-1		0.0425	0.03	0.745	PKC
752	1182	L		-1	-1		0.0554	0.02
753	1183	L		-1	-1		0.0286	0.02
754	1184	F		-1	-1	1	0.0336	0.02
755	1185	V		-1	-1		0.0587	0.02
756	1186	K	Basic	-1	-1		0.0607	0.02
757	1187	K	Basic				0.0813	0.02
758	1188	K	Basic	-1	-1		0.0464	0.02
759	1189	N		-1	-1		0.0279	0.03
760	1190	G		-1	-1		0.0514	0.03
761	1191	L					0.0363	0.02
762	1192	H	Basic		-1		0.0212	0.02
763	1193	F					0.0395	0.02
764	1194	P		-1	-1		0.0363	0.02
765	1195	S		-1	-1		0.0405	0.02
766	1196	E	Acidic	-1	-1		0.0607	0.02
767	1197	S		-1	-1		0.0643	0.01
768	1198	L		-1	-1		0.0414	0.01
769	1199	C		-1	-1		0.0268	0.01
770	1200	R	Basic			1	0.0268	0.01
771	1201	V		-1	-1		0.0268	0.01
772	1202	I			-1		0.0455	0.01
773	1203	N					0.0455	0.01
774	1204	I					0.0884	0.01
775	1205	C		-1	-1		0.0607	0.01
776	1206	E	Acidic	-1	-1		0.0502	0.01
777	1207	R	Basic				0.0297	0.01
778	1208	V		-1			0.0137	0.01
779	1209	V				1	0.0274	0.01
780	1210	R	Basic				0.0245	0.01
781	1211	T					0.0128	0.01
782	1212	H	Basic	-1	-1		0.0226	0.01
783	1213	S					0.0395	0.02	0.925	unsp
784	1214	R	Basic				0.0363	0.03
785	1215	M				1	0.0643	0.03
786	1216	A		1			0.115	0.05
787	1217	I		-1			0.0607	0.08
788	1218	F		1			0.0363	0.09
789	1219	E	Acidic	1		1	0.0308	0.11
790	1220	L					0.0514	0.14
791	1221	V					0.0526	0.14
792	1223	S					0.0542	0.13
793	1224	K	Basic				0.0308	0.12
794	1225	Q				1	0.015	0.13
795	1226	R	Basic	-1	-1		0.0082	0.12
796	1227	E	Acidic				0.0099	0.12
797	1228	L					0.0069	0.12
798	1230	Y					0.0116	0.1
799	1231	L		-1	-1		0.0252	0.08
800	1232	Q		-1	-1		0.0231	0.06
801	1233	Q					0.0212	0.06
802	1234	K	Basic			1	0.0363	0.05
803	1235	I		-1	-1		0.0167	0.06
804	1236	L		-1	-1		0.0081	0.05
805	1237	C					0.0049	0.07
806	1238	E	Acidic		-1		0.0052	0.07
807	1239	L			-1		0.0026	0.08
808	1240	S					0.0055	0.08
809	1241	G		-1	-1		0.0084	0.1
810	1242	H	Basic	-1	-1	1	0.0144	0.13
811	1243	I				1	0.0067	0.12
812	1245	N					0.0022	0.15
813	1246	L		-1	-1		0.0024	0.15
814	1247	F		-1	-1		0.0044	0.15
815	1248	V		-1	-1		0.0087	0.17
816	1249	D	Acidic	-1	-1		0.0094	0.24
817	1250	V		-1	-1		0.0038	0.17
818	1251	N		-1	-1		0.0067	0.14
819	1252	K	Basic				0.0027	0.18
820	1253	H	Basic	-1	-1		0.0026	0.16
821	1254	L		-1	-1		0.0027	0.14
822	1255	F					0.0027	0.13
823	1256	D	Acidic		-1		0.001	0.15
824	1257	G					0.0034	0.11
825	1258	E	Acidic	-1	-1		0.0034	0.1
826	1259	V		-1	-1		0.0028	0.09
827	1260	C		-1	-1		0.0028	0.07
828	1261	A					0.0061	0.05
829	1262	I		1	1	1	0.0028	0.03
830	1263	N		-1	-1		0.001	0.03
831	1264	H	Basic	-1	-1	1	0.0008	0.02
832	1265	F		-1	-1		0.0008	0.02
833	1266	V		-1	-1		0.001	0.01
834	1267	K	Basic				0.0007	0.01
835	1268	L		-1	-1		0.0007	0.01
836	1269	L		-1	-1		0.0004	0.01
837	1270	K	Basic	-1	-1		0.0007	0.01
838	1271	D	Acidic				0.001	0.01
839	1272	I		-1	-1		0.0024	0.01
840	1273	I					0.0059	0.01
841	1274	I					0.0033	0.01
842	1275	C		-1	-1		0.0028	0.01
843	1276	F		-1	-1		0.0074	0.01
844	1277	L					0.0121	0.01
845	1278	N		-1	-1		0.0141	0.01
846	1279	I					0.0167	0.01
847	1280	R	Basic	-1	-1		0.0376	0.02
848	1281	A		1		1	0.035	0.03
849	1282	K	Basic				0.0336	0.05
850	1287	N					0.0587	0.08
851	1288	V				1	0.1018	0.1
852	1289	A					0.1635	0.13
853	1290	Q					0.2483	0.16
854	1291	N					0.3359	0.29
855	1292	P				1	0.4037	0.36
856	1293	L					0.4116	0.56
857	1294	K	Basic				0.4918	0.54
858	1295	H	Basic		-1	1	0.4282	0.58
859	1296	H	Basic	-1	-1		0.4556	0.66
860	1297	S					0.46	0.76	0.785	unsp
861	1298	E	Acidic				0.4703	0.91
862	1299	R	Basic				0.5412	0.92
863	1300	T				1	0.4879	0.95	0.59	unsp
864	1301	D	Acidic	-1	-1		0.4781	0.91
865	1302	M				1	0.4749	0.92
866	1303	K	Basic	-1	-1	1	0.4037	0.94
867	1304	T		-1	-1		0.5084	0.95	0.824	PKC
868	1305	L				1	0.4967	0.96
869	1306	S			-1		0.4282	0.97	0.934	unsp
870	1307	R	Basic				0.4458	0.97
871	1308	K	Basic			1	0.3762	0.96
872	1309	H	Basic			1	0.3762	0.93
873	1310	W		-1			0.363	0.94
874	1311	S				1	0.2913	0.94
875	1312	S		-1	-1	1	0.2786	0.96	0.991	unsp
876	1313	V				1	0.3053	0.94
877	1314	Q		-1		1	0.2865	0.82
878	1315	D	Acidic				0.2913	0.71
879	1317	Y		-1	-1		0.3399	0.7	0.766	unsp
880	1318	K	Basic				0.3491	0.81
881	1319	C				1	0.2558	0.72
882	1320	S			-1		0.2531	0.7	0.647	PKC
883	1321	S				1	0.2333	0.63	0.706	PKC
884	1322	F		-1	-1	1	0.27	0.44
885	1323	A				1	0.2167	0.37
886	1324	N				1	0.208	0.37
887	1325	T				1	0.2531	0.39	0.776	unsp
888	1326	S					0.2292	0.31	0.771	PKC
889	1327	S					0.2385	0.27	0.61	PKC
890	1328	K	Basic			1	0.2385	0.28
891	1329	F				1	0.2602	0.27
892	1330	R	Basic	-1	-1	1	0.2385	0.27
893	1331	H	Basic				0.2432	0.31
894	1332	L				1	0.2913	0.36
895	1333	L					0.4116	0.25
896	1334	S					0.4749	0.26
897	1335	N		-1	-1		0.5084	0.23
898	1336	D	Acidic	-1			0.5583	0.26
899	1337	G		-1	-1		0.6079	0.27
900	1338	Y				1	0.6516	0.33	0.945	unsp
901	1339	P				1	0.6827	0.35
902	1340	F				1	0.8001	0.37
903	1341	K	Basic			1	0.8311	0.46
