## Supplementary Table 4 for "Evolutionary analysis of THAP9 transposase: conserved regions, novel motifs"

### Sheet: L_Zipper
	Organisms	Class	L132	T133	I134	G135	A136	E137	K138	L139	A140	E141	V142	Q143	Q144	M145	L146	Q147	V148	S149	K150	K151	R152	L153
1	Corvus_cornix_cornix	Aves	L	L	L	P	S	S	A	L	S	N	A	L	T	D	L	S	L	Y	T	R	S	L
2	Corvus_moneduloides	Aves	L	L	L	P	S	S	A	L	S	N	A	L	T	D	L	S	L	Y	T	R	S	L
3	Corvus_brachyrhynchos	Aves	L	L	L	P	S	S	A	L	S	N	A	L	T	D	L	S	L	Y	T	R	S	L
4	Parus_major	Aves	L	L	L	P	S	S	A	L	S	N	A	L	T	D	L	S	L	Y	A	Q	S	L
5	Pseudopodoces_humilis	Aves	L	L	L	P	S	S	A	L	S	N	A	L	T	D	L	S	L	Y	T	Q	S	L
6	Sturnus_vulgaris	Aves	L	L	L	P	S	C	A	L	S	N	A	L	T	D	L	S	L	Y	T	Q	S	L
7	Catharus_ustulatus	Aves	L	L	L	P	S	C	A	L	S	N	A	L	T	D	L	S	L	Y	A	Q	S	L
8	Ficedula_albicollis	Aves	L	L	L	P	S	C	A	L	S	N	A	L	T	D	L	S	L	Y	A	Q	S	L
9	Lonchura_striata_domestica	Aves	L	L	L	P	S	S	A	L	S	N	A	L	T	D	L	S	L	H	M	Q	S	L
10	Taeniopygia_guttata	Aves	L	L	L	P	S	S	A	L	S	N	A	L	T	D	L	S	L	H	T	Q	S	L
11	Serinus_canaria	Aves	L	L	L	P	S	S	A	L	S	N	A	L	T	D	L	S	L	Y	A	Q	S	L
12	Zonotrichia_albicollis	Aves	L	L	L	P	S	C	A	L	S	N	A	L	T	D	L	S	L	H	A	Q	S	L
13	Geospiza_fortis	Aves	L	L	L	P	S	C	A	L	S	N	A	L	T	D	L	S	L	Y	T	H	S	L
14	Camarhynchus_parvulus	Aves	L	L	L	P	S	C	A	L	S	N	A	L	T	D	L	S	L	Y	T	H	S	L
1	Otolemur_garnettii	Mammalia	L	T	I	D	G	E	K	L	A	E	V	Q	Q	L	L	Q	M	S	K	K	R	L
2	Propithecus_coquereli	Mammalia	L	T	T	G	A	E	K	L	A	E	V	Q	Q	M	L	Q	V	S	K	K	R	L
3	Microcebus_murinus	Mammalia	L	T	T	G	A	E	K	L	A	E	V	Q	E	M	L	Q	V	S	K	K	R	L
4	Carlito_syrichta	Mammalia	L	V	P	K	Q	R	E	L	Y	F	Q	Q	K	I	L	C	E	L	S	G	H	L
5	Callithrix_jacchus	Mammalia	L	T	I	G	A	E	K	L	A	E	V	Q	Q	M	L	Q	V	S	K	K	R	L
6	Aotus_nancymaae	Mammalia	L	T	I	G	A	E	K	L	A	E	V	Q	Q	M	L	Q	V	S	R	K	R	L
7	Saimiri_boliviensis_boliviensis	Mammalia	L	T	V	G	A	E	K	L	A	E	V	Q	Q	M	L	Q	V	S	K	K	R	L
8	Sapajus_apella	Mammalia	L	T	I	G	A	E	K	L	A	E	V	Q	Q	M	L	Q	V	S	K	K	R	L
9	Cebus_capucinus_imitator	Mammalia	L	T	I	G	A	E	K	L	A	E	V	Q	Q	M	L	Q	V	S	K	K	R	L
10	Pongo_abelii	Mammalia	L	T	I	G	A	E	K	L	A	E	V	Q	Q	M	L	Q	V	S	K	K	R	L
11	Hylobates_moloch	Mammalia	L	T	I	G	A	E	K	L	A	E	V	Q	Q	M	L	Q	V	S	K	K	R	L
12	Homo_sapiens	Mammalia	L	T	I	G	A	E	K	L	A	E	V	Q	Q	M	L	Q	V	S	K	K	R	L
13	Gorilla_gorilla_gorilla	Mammalia	L	T	I	G	A	E	K	L	A	E	V	Q	Q	M	L	Q	V	S	K	K	R	L
14	Pan_troglodytes	Mammalia	L	T	I	G	A	E	K	L	A	E	V	Q	Q	M	L	Q	V	S	K	K	R	L
15	Pan_paniscus	Mammalia	L	T	I	G	A	E	K	L	A	E	V	Q	Q	M	L	Q	V	S	K	K	R	L
16	Colobus_angolensis_palliatus	Mammalia	L	M	I	G	A	E	K	L	A	E	V	Q	Q	M	L	Q	V	S	K	K	R	L
17	Piliocolobus_tephrosceles	Mammalia	L	M	I	G	A	E	K	L	A	E	V	Q	Q	M	L	Q	V	S	K	K	R	L
18	Trachypithecus_francoisi	Mammalia	L	M	I	G	A	E	K	L	A	E	V	Q	Q	M	L	Q	V	S	K	K	R	L
19	Rhinopithecus_roxellana	Mammalia	L	M	I	G	A	E	K	L	A	E	V	Q	Q	M	L	Q	V	S	K	K	R	L
20	Mandrillus_leucophaeus	Mammalia	L	M	I	G	A	E	K	L	A	E	V	Q	Q	M	L	Q	V	S	K	K	R	L
21	Theropithecus_gelada	Mammalia	L	M	I	G	A	E	K	L	A	E	V	Q	Q	M	L	Q	V	S	K	K	R	L
22	Cercocebus_atys	Mammalia	L	M	I	G	A	E	K	L	A	E	V	Q	Q	M	L	Q	V	S	K	K	R	L
23	Papio_anubis	Mammalia	L	M	I	G	A	E	K	L	A	E	V	Q	Q	M	L	Q	V	S	K	K	R	L
24	Chlorocebus_sabaeus	Mammalia	L	M	I	G	A	E	K	L	A	E	V	Q	Q	M	L	Q	V	S	K	K	R	L
25	Macaca_nemestrina	Mammalia	L	M	I	G	A	E	K	L	A	E	V	Q	Q	M	L	Q	V	S	K	K	R	L
26	Macaca_fascicularis	Mammalia	L	M	I	G	A	E	K	L	A	E	V	Q	Q	M	L	Q	V	S	K	K	R	L
27	Macaca_mulatta	Mammalia	L	M	I	G	A	E	K	L	A	E	V	Q	Q	M	L	Q	V	S	K	K	R	L
28	Galeopterus_variegatus	Mammalia	L	T	I	G	A	E	K	L	A	E	V	Q	Q	M	L	Q	V	S	K	K	R	L
29	Tupaia_chinensis	Mammalia	L	T	V	G	A	E	N	L	A	E	V	Q	Q	M	L	Q	V	S	K	K	R	L
30	Dasypus_novemcinctus	Mammalia	L	I	I	G	A	E	K	L	A	E	V	Q	Q	M	L	Q	V	S	K	K	R	L
31	Trichechus_manatus_latirostris	Mammalia	L	T	I	G	A	E	K	L	A	E	V	Q	Q	M	L	Q	V	S	K	K	R	L
32	Loxodonta_africana	Mammalia	L	T	V	G	A	E	R	L	A	E	V	Q	Q	M	L	Q	V	S	K	K	R	L
33	Sus_scrofa	Mammalia	L	T	I	G	A	E	K	L	A	E	V	Q	Q	M	L	Q	V	S	R	K	R	L
34	Physeter_catodon	Mammalia	L	T	T	G	A	E	K	L	A	E	V	Q	Q	M	L	Q	V	S	R	K	R	L
35	Balaenoptera_acutorostrata_scammoni	Mammalia	L	T	I	G	A	E	K	L	A	E	V	Q	Q	M	L	Q	V	S	K	K	R	L
36	Orcinus_orca	Mammalia	L	T	I	G	A	E	K	L	A	E	V	Q	Q	M	L	Q	V	S	R	K	R	L
37	Tursiops_truncatus	Mammalia	L	T	I	G	A	E	K	L	A	E	V	Q	Q	M	L	Q	V	S	R	K	R	L
38	Globicephala_melas	Mammalia	L	T	I	G	A	E	K	L	A	E	V	Q	Q	M	L	Q	V	S	R	K	R	L
39	Lagenorhynchus_obliquidens	Mammalia	L	T	I	G	A	E	K	L	A	E	V	Q	Q	M	L	Q	M	S	R	K	R	L
40	Lipotes_vexillifer	Mammalia	L	T	I	G	A	E	K	L	A	E	V	Q	Q	M	L	Q	V	S	R	K	R	L
41	Delphinapterus_leucas	Mammalia	L	T	I	G	A	E	K	L	A	E	V	Q	Q	M	L	Q	V	S	R	K	R	L
42	Monodon_monoceros	Mammalia	L	T	I	G	A	E	K	L	A	E	V	Q	Q	M	L	Q	V	S	R	K	R	L
43	Phocoena_sinus	Mammalia	L	T	I	G	A	E	K	L	A	E	V	Q	Q	M	L	Q	V	S	R	K	R	L
44	Neophocaena_asiaeorientalis_asiaeorientalis	Mammalia	L	T	I	G	A	E	K	L	A	E	V	Q	Q	M	L	Q	V	S	R	K	R	L
45	Vicugna_pacos	Mammalia	L	T	I	G	A	E	K	L	A	E	V	Q	Q	M	L	Q	V	S	K	K	R	L
46	Camelus_dromedarius	Mammalia	L	T	I	G	A	E	K	L	A	E	V	Q	Q	M	L	Q	V	S	K	K	R	L
47	Camelus_bactrianus	Mammalia	L	T	I	G	A	E	K	L	A	E	V	Q	Q	M	L	Q	V	S	K	K	R	L
48	Camelus_ferus	Mammalia	L	T	I	G	A	E	K	L	A	E	V	Q	Q	M	L	Q	V	S	K	K	R	L
49	Odocoileus_virginianus_texanus	Mammalia	L	T	I	G	A	E	K	L	A	E	V	Q	Q	M	L	Q	V	S	K	K	R	L
50	Bubalus_bubalis	Mammalia	L	T	I	G	A	E	K	L	A	E	V	Q	Q	M	L	Q	V	S	K	K	R	L
51	Ovis_aries	Mammalia	L	T	G	G	A	E	K	L	A	E	V	Q	Q	M	L	Q	V	S	K	K	R	L
52	Capra_hircus	Mammalia	L	T	V	G	A	E	K	L	A	E	V	Q	Q	M	L	Q	V	S	K	K	R	L
53	Bos_mutus	Mammalia	L	T	I	G	A	E	K	L	A	E	V	Q	Q	M	L	Q	V	S	K	K	R	L
54	Bison_bison_bison	Mammalia	L	T	I	G	A	E	K	L	A	E	V	Q	Q	M	L	Q	V	S	K	K	R	L
55	Bos_taurus	Mammalia	L	T	I	G	A	E	K	L	A	E	V	Q	Q	M	L	Q	V	S	K	K	R	L
56	Bos_indicus_x_Bos_taurus	Mammalia	L	T	I	G	A	E	K	L	A	E	V	Q	Q	M	L	Q	V	S	K	K	R	L
57	Bos_indicus	Mammalia	L	T	I	G	A	E	K	L	A	E	V	Q	Q	M	L	Q	V	S	K	K	R	L
58	Ceratotherium_simum_simum	Mammalia	L	T	V	G	A	D	K	L	A	E	V	Q	Q	M	L	Q	V	S	K	K	R	L
59	Equus_asinus	Mammalia	L	T	V	G	A	E	K	L	A	E	V	Q	Q	M	L	Q	M	S	K	K	R	L
60	Equus_przewalskii	Mammalia	L	T	V	G	A	E	K	L	A	E	V	Q	Q	M	L	Q	M	S	K	K	R	L
61	Equus_caballus	Mammalia	L	T	V	G	A	E	K	L	A	E	V	Q	Q	M	L	Q	M	S	K	K	R	L
62	Condylura_cristata	Mammalia	L	T	I	G	T	E	K	L	A	E	V	Q	Q	M	L	Q	V	S	K	K	R	L
63	Hipposideros_armiger	Mammalia	L	T	A	T	A	E	N	L	A	E	V	E	E	M	L	P	M	S	Q	Q	R	L
64	Rousettus_aegyptiacus	Mammalia	L	T	I	G	T	E	K	L	A	E	V	Q	E	M	L	P	V	S	K	K	G	L
65	Pteropus_vampyrus	Mammalia	L	T	I	G	T	E	K	L	A	E	V	Q	E	L	L	P	V	S	K	K	G	L
66	Pteropus_alecto	Mammalia	L	T	I	G	T	E	K	L	A	E	V	Q	E	M	L	P	V	S	K	K	G	L
67	Suricata_suricatta	Mammalia	L	T	I	G	A	E	K	L	A	E	V	Q	Q	M	L	Q	V	S	K	K	R	L
68	Acinonyx_jubatus	Mammalia	L	T	I	G	A	E	K	L	A	E	V	Q	Q	M	L	Q	V	S	K	K	R	L
69	Puma_concolor	Mammalia	L	T	I	G	A	E	K	L	A	E	V	Q	Q	M	L	Q	V	S	K	K	R	L
70	Panthera_pardus	Mammalia	L	T	I	G	A	E	K	L	A	E	V	Q	Q	M	L	Q	V	S	K	K	R	L
71	Panthera_tigris_altaica	Mammalia	L	T	I	G	A	E	K	L	A	E	V	Q	Q	M	L	Q	V	S	K	K	R	L
72	Lynx_canadensis	Mammalia	L	T	I	G	A	E	K	L	A	E	V	Q	Q	M	L	Q	V	S	K	K	R	L
73	Felis_catus	Mammalia	L	T	I	G	A	E	K	L	A	E	V	Q	Q	M	L	Q	V	S	K	K	R	L
74	Ailuropoda_melanoleuca	Mammalia	L	T	I	G	A	E	R	L	A	E	V	Q	Q	M	L	Q	V	S	K	K	R	L
75	Ursus_arctos_horribilis	Mammalia	L	T	I	G	A	E	R	L	A	E	V	Q	Q	M	L	Q	V	S	K	K	R	L
76	Ursus_maritimus	Mammalia	L	T	I	G	A	E	R	L	A	E	V	Q	Q	M	L	Q	V	S	K	K	R	L
77	Mustela_erminea	Mammalia	L	T	I	G	A	E	K	L	A	E	V	Q	Q	M	L	Q	V	S	K	K	R	L
78	Lontra_canadensis	Mammalia	L	T	I	G	A	E	K	L	A	E	V	Q	Q	M	L	Q	V	S	K	K	R	L
79	Enhydra_lutris_kenyoni	Mammalia	L	T	I	G	A	E	K	L	A	E	V	Q	Q	M	L	Q	V	S	K	K	R	L
80	Vulpes_vulpes	Mammalia	L	T	I	G	A	E	K	L	A	E	V	Q	Q	M	L	Q	V	S	K	K	R	L
81	Canis_lupus_familiaris	Mammalia	L	T	I	G	A	E	K	L	A	E	V	Q	Q	M	L	Q	V	S	K	K	R	L
82	Canis_lupus_dingo	Mammalia	L	T	I	G	A	E	K	L	A	E	V	Q	Q	M	L	Q	V	S	K	K	R	L
83	Odobenus_rosmarus_divergens	Mammalia	L	T	I	G	A	E	K	L	A	E	V	Q	Q	M	L	Q	V	S	K	K	R	L
84	Zalophus_californianus	Mammalia	L	T	I	G	A	E	K	L	A	E	V	Q	Q	M	L	Q	V	S	K	K	R	L
85	Eumetopias_jubatus	Mammalia	L	T	I	G	A	E	K	L	A	E	V	Q	Q	M	L	Q	V	S	K	K	R	L
86	Callorhinus_ursinus	Mammalia	L	T	I	G	A	E	K	L	A	E	V	Q	Q	M	L	Q	V	S	K	K	R	L
87	Leptonychotes_weddellii	Mammalia	L	T	I	G	A	E	K	L	A	E	V	Q	Q	M	L	Q	V	S	K	K	R	L
88	Halichoerus_grypus	Mammalia	L	T	I	G	A	E	K	L	A	E	V	Q	Q	M	L	Q	V	S	K	K	R	L
89	Phoca_vitulina	Mammalia	L	T	I	G	A	E	K	L	A	E	V	Q	Q	M	L	Q	V	S	K	K	R	L
90	Mirounga_leonina	Mammalia	L	T	I	G	A	E	K	L	A	E	V	Q	Q	M	L	Q	V	S	K	K	R	L
91	Neomonachus_schauinslandi	Mammalia	L	T	I	G	A	E	K	L	A	E	V	Q	Q	M	L	Q	V	S	K	K	R	L
