## Supplementary Table 5 for "Evolutionary analysis of THAP9 transposase: conserved regions, novel motifs"

### Sheet: RNase_H
Type	Organisms	Class	K282	D304	D374	D414	D519	E613	D695	E776
	Xenopus tropicalis	Amphibia	D	N	E	D	K	K	D	E
	Microcaecilia unicolor	Amphibia	D	D	E	D	D	R	G	E
	Rhinatrema bivittatum	Amphibia	N	D	E	D	D	R	G	E
	Petromyzon marinus	Hyperoartia	D	D	D	D	D	G	D	E
	Python bivittatus	Reptilia	G	D	D	D	D	E	M	K
lizard	Lacerta agilis	Reptilia	G	D	D	D	D	E	D	K
lizard	Zootoca vivipara	Reptilia	A	D	D	D	D	E	D	E
lizard	Podarcis muralis	Reptilia	G	D	D	D	D	E	R	K
	Pelodiscus sinensis	Reptilia	E	D	A	D	D	E	G	E
	Chelonoidis abingdonii	Reptilia	E	D	A	D	D	E	G	E
	Gopherus evgoodei	Reptilia	E	D	A	D	D	E	G	E
	Chelonia mydas	Reptilia	E	D	A	D	D	E	G	E
	Terrapene carolina triunguis	Reptilia	E	D	A	D	D	E	G	E
	Trachemys scripta elegans	Reptilia	E	D	A	D	D	E	G	E
	Chrysemys picta bellii	Reptilia	E	D	A	D	D	E	G	E
	Alligator sinensis	Reptilia	D	D	A	D	D	E	G	E
	Gavialis gangeticus	Reptilia	D	D	A	D	D	E	G	E
	Nothoprocta perdicaria	Aves	Q	D	G	D	S	E	G	E
	Dromaius novaehollandiae	Aves	Q	D	G	D	D	E	G	E
	Struthio camelus australis	Aves	Q	D	G	D	D	E	G	E
	Apteryx rowi	Aves	Q	D	G	D	D	E	G	E
	Apteryx australis mantelli	Aves	Q	D	G	D	D	E	G	E
	Colius striatus	Aves	Q	Y	G	D	N	-	-	-
	Phasianus colchicus	Aves	Q	D	G	D	D	E	G	E
	Meleagris gallopavo	Aves	Q	D	G	D	N	E	G	E
	Numida meleagris	Aves	Q	D	G	D	D	E	G	E
	Gallus gallus	Aves	Q	D	G	D	D	E	G	E
	Coturnix japonica	Aves	K	D	G	D	D	E	G	E
	Cariama cristata	Aves	Q	D	G	D	D	E	G	N
	Chaetura pelagica	Aves	Q	N	G	D	D	E	-	-
	Buceros rhinoceros silvestris	Aves	-	-	G	D	D	Q	-	-
	Tyto alba alba	Aves	Q	D	G	D	D	E	G	E
	Aptenodytes forsteri	Aves	Q	D	G	D	D	E	G	E
	Pygoscelis adeliae	Aves	Q	D	G	D	D	E	G	E
	Opisthocomus hoazin	Aves	Q	D	G	D	D	-	D	E
	Aquila chrysaetos chrysaetos	Aves	Q	D	G	D	D	E	G	E
	Haliaeetus leucocephalus	Aves	Q	D	G	D	D	E	G	E
	Athene cunicularia	Aves	Q	D	G	D	D	E	G	E
	Nipponia nippon	Aves	Q	D	G	D	D	E	G	E
	Charadrius vociferus	Aves	Q	D	G	D	D	E	-	-
	Columba livia	Aves	Q	D	G	D	D	Q	G	E
	Calidris pugnax	Aves	Q	D	G	D	D	E	G	E
	Calypte anna	Aves	Q	N	G	-	-	-	-	-
	Melopsittacus undulatus	Aves	Q	D	G	D	D	E	G	E
	Strigops habroptila	Aves	Q	D	G	D	D	E	G	E
	Nestor notabilis	Aves	Q	D	G	D	D	E	G	E
	Falco cherrug	Aves	Q	D	G	D	D	E	G	E
	Falco peregrinus	Aves	Q	D	G	D	D	E	G	E
	Egretta garzetta	Aves	Q	D	G	D	D	E	G	E
	Empidonax traillii	Aves	Q	D	G	D	D	E	G	E
	Neopelma chrysocephalum	Aves	Q	D	G	D	D	E	G	E
	Chiroxiphia lanceolata	Aves	Q	D	G	D	D	E	G	E
	Corapipo altera	Aves	Q	D	G	D	D	E	G	E
	Lepidothrix coronata	Aves	Q	D	G	D	D	E	G	E
	Pipra filicauda	Aves	Q	D	G	D	D	E	G	E
	Manacus vitellinus	Aves	Q	D	G	D	D	E	G	E
	Corvus cornix cornix	Aves	Q	D	G	D	N	E	G	E
	Corvus moneduloides	Aves	Q	D	G	D	N	E	G	E
	Corvus brachyrhynchos	Aves	Q	D	G	D	N	E	G	E
	Parus major	Aves	Q	D	G	D	D	E	G	E
	Pseudopodoces humilis	Aves	Q	D	G	D	D	E	G	E
	Sturnus vulgaris	Aves	Q	D	G	D	D	E	G	E
	Catharus ustulatus	Aves	Q	D	G	D	D	E	G	E
	Ficedula albicollis	Aves	Q	D	G	D	D	E	G	E
	Lonchura striata domestica	Aves	Q	D	G	D	D	E	G	E
	Taeniopygia guttata	Aves	Q	D	G	D	D	E	G	E
	Serinus canaria	Aves	Q	D	G	D	D	E	G	E
	Zonotrichia albicollis	Aves	Q	D	G	D	D	E	G	K
	Geospiza fortis	Aves	Q	D	G	D	D	E	G	E
	Camarhynchus parvulus	Aves	Q	D	G	D	D	E	G	E
	Otolemur garnettii	Mammalia	K	D	D	D	D	E	D	E
	Propithecus coquereli	Mammalia	K	D	D	D	D	E	D	E
	Microcebus murinus	Mammalia	K	D	D	D	D	E	D	E
	Carlito syrichta	Mammalia	K	D	D	D	D	E	D	E
	Oryctolagus cuniculus	Mammalia	K	D	D	D	D	E	D	E
	Callithrix jacchus	Mammalia	K	D	D	D	D	E	D	E
	Aotus nancymaae	Mammalia	K	D	D	D	D	E	D	E
	Saimiri boliviensis boliviensis	Mammalia	K	D	D	D	D	E	D	E
	Sapajus apella	Mammalia	K	D	D	D	D	E	D	E
	Cebus capucinus imitator	Mammalia	K	D	D	D	D	E	D	E
	Pongo abelii	Mammalia	K	D	D	D	D	E	D	E
	Nomascus leucogenys	Mammalia	K	D	D	D	D	E	D	E
	Hylobates moloch	Mammalia	K	D	D	D	D	E	D	E
	Homo sapiens	Mammalia	K	D	D	D	D	E	D	E
	Gorilla gorilla gorilla	Mammalia	K	D	D	D	D	E	D	E
	Pan troglodytes	Mammalia	K	D	D	D	D	E	D	E
	Pan paniscus	Mammalia	K	D	D	D	D	E	D	E
	Colobus angolensis palliatus	Mammalia	K	D	D	D	D	E	D	E
	Piliocolobus tephrosceles	Mammalia	K	D	D	D	D	E	D	E
	Trachypithecus francoisi	Mammalia	K	D	D	D	D	E	D	E
	Rhinopithecus roxellana	Mammalia	K	D	D	D	D	E	D	E
	Mandrillus leucophaeus	Mammalia	K	D	D	D	D	E	D	E
	Theropithecus gelada	Mammalia	K	D	D	D	D	E	D	E
	Cercocebus atys	Mammalia	K	D	D	D	D	E	D	E
	Papio anubis	Mammalia	K	D	D	D	D	E	D	E
	Chlorocebus sabaeus	Mammalia	K	D	D	D	D	E	D	E
	Macaca nemestrina	Mammalia	K	D	D	D	D	E	D	E
	Macaca fascicularis	Mammalia	K	D	D	D	D	E	D	E
	Macaca mulatta	Mammalia	K	D	D	D	D	E	D	E
	Galeopterus variegatus	Mammalia	K	D	D	D	D	E	D	E
	Tupaia chinensis	Mammalia	K	D	D	D	D	E	D	E
rodent	Marmota flaviventris	Mammalia	K	D	D	D	D	E	D	E
rodent	Marmota marmota marmota	Mammalia	K	D	D	D	D	E	D	E
rodent	Urocitellus parryii	Mammalia	K	D	D	D	D	E	D	E
rodent	Ictidomys tridecemlineatus	Mammalia	K	D	D	D	D	E	D	E
rodent	Heterocephalus glaber	Mammalia	K	D	D	D	D	E	D	E
rodent	Fukomys damarensis	Mammalia	K	D	D	D	D	E	D	E
rodent	Cavia porcellus	Mammalia	K	D	D	D	D	E	D	E
rodent	Chinchilla lanigera	Mammalia	K	D	D	D	D	E	D	E
rodent	Octodon degus	Mammalia	K	D	D	D	D	-	-	-
	Dasypus novemcinctus	Mammalia	K	D	D	D	D	E	D	E
	Chrysochloris asiatica	Mammalia	K	D	D	D	D	E	D	E
	Trichechus manatus latirostris	Mammalia	K	D	D	D	D	E	D	E
	Loxodonta africana	Mammalia	K	D	D	D	D	E	D	E
	Sus scrofa	Mammalia	K	D	D	D	D	E	D	E
whale	Physeter catodon	Mammalia	K	D	D	D	D	E	D	E
whale	Balaenoptera acutorostrata scammoni	Mammalia	T	D	D	D	D	E	D	E
whale	Orcinus orca	Mammalia	K	D	D	D	D	E	D	E
whale	Tursiops truncatus	Mammalia	K	D	D	D	D	E	D	E
whale	Globicephala melas	Mammalia	K	D	D	D	D	E	D	E
whale	Lagenorhynchus obliquidens	Mammalia	K	D	D	D	D	E	D	E
whale	Lipotes vexillifer	Mammalia	K	D	D	D	D	E	D	E
whale	Delphinapterus leucas	Mammalia	K	D	D	D	D	E	D	E
whale	Monodon monoceros	Mammalia	K	D	D	D	D	E	D	E
whale	Phocoena sinus	Mammalia	K	D	D	D	D	E	D	E
whale	Neophocaena asiaeorientalis asiaeorientalis	Mammalia	K	D	D	D	D	E	D	E
camel	Vicugna pacos	Mammalia	K	D	D	D	D	E	D	E
camel	Camelus dromedarius	Mammalia	K	D	D	D	D	E	D	E
camel	Camelus bactrianus	Mammalia	K	D	D	D	D	E	D	E
camel	Camelus ferus	Mammalia	K	D	D	D	D	E	D	E
	Odocoileus virginianus texanus	Mammalia	K	D	D	D	D	E	D	E
	Bubalus bubalis	Mammalia	K	D	D	D	D	E	D	E
	Ovis aries	Mammalia	K	D	D	D	D	E	D	E
	Capra hircus	Mammalia	K	D	D	D	D	E	D	E
	Bos mutus	Mammalia	K	D	D	D	D	E	D	E
	Bison bison bison	Mammalia	K	D	D	D	D	E	D	E
	Bos taurus	Mammalia	K	D	D	D	D	E	D	E
	Bos indicus x Bos taurus	Mammalia	K	D	D	D	D	E	D	E
	Bos indicus	Mammalia	K	D	D	D	D	E	D	E
	Ceratotherium simum simum	Mammalia	K	D	D	D	D	E	D	E
	Equus asinus	Mammalia	K	D	D	D	D	E	D	E
	Equus przewalskii	Mammalia	K	D	D	D	D	E	D	E
	Equus caballus	Mammalia	K	D	D	D	D	E	D	E
	Condylura cristata	Mammalia	K	D	D	D	D	E	D	E
bat	Hipposideros armiger	Mammalia	K	D	D	D	D	E	D	E
bat	Rousettus aegyptiacus	Mammalia	K	D	D	D	D	E	D	E
bat	Pteropus vampyrus	Mammalia	K	D	D	D	D	E	D	E
bat	Pteropus alecto	Mammalia	K	D	D	D	D	E	D	E
bat	Miniopterus natalensis	Mammalia	K	D	D	D	D	E	D	E
bat	Eptesicus fuscus	Mammalia	K	D	D	D	D	E	D	E
bat	Myotis davidii	Mammalia	K	D	D	D	D	E	D	E
bat	Myotis brandtii	Mammalia	K	D	D	D	D	E	D	E
bat	Myotis lucifugus	Mammalia	K	D	D	D	D	E	D	E
	Suricata suricatta	Mammalia	K	D	D	D	D	E	D	E
	Acinonyx jubatus	Mammalia	K	D	D	D	D	E	D	E
	Puma concolor	Mammalia	K	D	D	D	D	E	D	E
	Panthera pardus	Mammalia	K	D	D	D	D	E	D	E
	Panthera tigris altaica	Mammalia	K	D	D	D	D	E	D	E
	Lynx canadensis	Mammalia	K	D	D	D	D	E	D	E
	Felis catus	Mammalia	K	D	D	D	D	E	D	E
	Ailuropoda melanoleuca	Mammalia	K	D	D	D	D	E	D	E
	Ursus arctos horribilis	Mammalia	K	D	D	D	D	E	D	E
	Ursus maritimus	Mammalia	K	D	D	D	D	E	D	E
	Mustela erminea	Mammalia	K	D	D	D	D	E	D	E
	Lontra canadensis	Mammalia	K	D	D	D	D	E	D	E
	Enhydra lutris kenyoni	Mammalia	K	D	D	D	D	E	D	E
	Vulpes vulpes	Mammalia	K	D	D	D	D	E	D	E
	Canis lupus familiaris	Mammalia	K	D	D	D	D	E	D	E
	Canis lupus dingo	Mammalia	K	D	D	D	D	E	D	E
	Odobenus rosmarus divergens	Mammalia	K	D	D	D	D	E	D	E
	Zalophus californianus	Mammalia	K	D	D	D	D	E	D	E
	Eumetopias jubatus	Mammalia	K	D	D	D	D	E	D	E
	Callorhinus ursinus	Mammalia	K	D	D	D	D	E	D	E
	Leptonychotes weddellii	Mammalia	K	D	D	D	D	E	D	E
	Halichoerus grypus	Mammalia	K	D	D	D	D	E	D	E
	Phoca vitulina	Mammalia	K	D	D	D	D	E	D	E
	Mirounga leonina	Mammalia	K	D	D	D	D	E	D	E
	Neomonachus schauinslandi	Mammalia	K	D	D	D	D	E	D	E
