## Supplementary Table 7 for "Evolutionary analysis of THAP9 transposase: conserved regions, novel motifs"

### Sheet: combined_mutations
	Chr_Cbio	bp_GrCh37_Cbio	polyphen_class_Cbio	PolyPhen_Cbio	Chr_Ensembl	bp_GrCh38_Ensembl	bp_GrCh37_Ensembl	polyphen_class_Ensembl	PolyPhen_Ensembl
0	4	83821963	benign	0.042	4	82900810	83821963	possibly damaging	0.88
1	4	83821963	benign	0.042	4	82900810	83821963	possibly damaging	0.833
2	4	83821963	benign	0.042	4	82900810	83821963	possibly damaging	0.88
3	4	83821963	benign	0.042	4	82900810	83821963	possibly damaging	0.81
4	4	83821963	benign	0.042	4	82900810	83821963	possibly damaging	0.88
5	4	83821963	benign	0.042	4	82900810	83821963	possibly damaging	0.88
6	4	83821963	benign	0.042	4	82900810	83821963	possibly damaging	0.833
7	4	83821963	benign	0.042	4	82900810	83821963	possibly damaging	0.88
8	4	83821963	benign	0.042	4	82900810	83821963	possibly damaging	0.81
9	4	83821963	benign	0.042	4	82900810	83821963	possibly damaging	0.88
10	4	83821963	benign	0.042	4	82900810	83821963	possibly damaging	0.88
11	4	83821963	benign	0.042	4	82900810	83821963	possibly damaging	0.833
12	4	83821963	benign	0.042	4	82900810	83821963	possibly damaging	0.88
13	4	83821963	benign	0.042	4	82900810	83821963	possibly damaging	0.81
14	4	83821963	benign	0.042	4	82900810	83821963	possibly damaging	0.88
15	4	83821963	benign	0.025	4	82900810	83821963	possibly damaging	0.88
16	4	83821963	benign	0.025	4	82900810	83821963	possibly damaging	0.833
17	4	83821963	benign	0.025	4	82900810	83821963	possibly damaging	0.88
18	4	83821963	benign	0.025	4	82900810	83821963	possibly damaging	0.81
19	4	83821963	benign	0.025	4	82900810	83821963	possibly damaging	0.88
20	4	83821963	possibly_damaging	0.499	4	82900810	83821963	possibly damaging	0.88
21	4	83821963	possibly_damaging	0.499	4	82900810	83821963	possibly damaging	0.833
22	4	83821963	possibly_damaging	0.499	4	82900810	83821963	possibly damaging	0.88
23	4	83821963	possibly_damaging	0.499	4	82900810	83821963	possibly damaging	0.81
24	4	83821963	possibly_damaging	0.499	4	82900810	83821963	possibly damaging	0.88
25	4	83822022	benign	0.272	4	82900869	83822022	benign	0.133
26	4	83822022	benign	0.272	4	82900869	83822022	benign	0.209
27	4	83822022	benign	0.272	4	82900869	83822022	benign	0.209
28	4	83822022	benign	0.272	4	82900869	83822022	benign	0.209
29	4	83822022	benign	0.272	4	82900869	83822022	benign	0.036
30	4	83822022	benign	0.178	4	82900869	83822022	benign	0.133
31	4	83822022	benign	0.178	4	82900869	83822022	benign	0.209
32	4	83822022	benign	0.178	4	82900869	83822022	benign	0.209
33	4	83822022	benign	0.178	4	82900869	83822022	benign	0.209
34	4	83822022	benign	0.178	4	82900869	83822022	benign	0.036
35	4	83822022	benign	0.022	4	82900869	83822022	benign	0.133
36	4	83822022	benign	0.022	4	82900869	83822022	benign	0.209
37	4	83822022	benign	0.022	4	82900869	83822022	benign	0.209
38	4	83822022	benign	0.022	4	82900869	83822022	benign	0.209
39	4	83822022	benign	0.022	4	82900869	83822022	benign	0.036
40	4	83822022	benign	0.272	4	82900869	83822022	benign	0.133
41	4	83822022	benign	0.272	4	82900869	83822022	benign	0.209
42	4	83822022	benign	0.272	4	82900869	83822022	benign	0.209
43	4	83822022	benign	0.272	4	82900869	83822022	benign	0.209
44	4	83822022	benign	0.272	4	82900869	83822022	benign	0.036
45	4	83822022	benign	0.272	4	82900869	83822022	benign	0.133
46	4	83822022	benign	0.272	4	82900869	83822022	benign	0.209
47	4	83822022	benign	0.272	4	82900869	83822022	benign	0.209
48	4	83822022	benign	0.272	4	82900869	83822022	benign	0.209
49	4	83822022	benign	0.272	4	82900869	83822022	benign	0.036
50	4	83822026	probably_damaging	0.998	4	82900873	83822026	probably damaging	0.998
51	4	83822026	probably_damaging	0.998	4	82900873	83822026	probably damaging	0.998
52	4	83822026	probably_damaging	0.998	4	82900873	83822026	probably damaging	0.999
53	4	83822026	probably_damaging	0.998	4	82900873	83822026	probably damaging	0.998
54	4	83822026	probably_damaging	0.998	4	82900873	83822026	probably damaging	0.996
55	4	83822026	probably_damaging	0.998	4	82900873	83822026	probably damaging	0.998
56	4	83822026	probably_damaging	0.998	4	82900873	83822026	probably damaging	0.998
57	4	83822026	probably_damaging	0.998	4	82900873	83822026	probably damaging	0.999
58	4	83822026	probably_damaging	0.998	4	82900873	83822026	probably damaging	0.998
59	4	83822026	probably_damaging	0.998	4	82900873	83822026	probably damaging	0.996
60	4	83822026	probably_damaging	0.998	4	82900873	83822026	probably damaging	0.998
61	4	83822026	probably_damaging	0.998	4	82900873	83822026	probably damaging	0.998
62	4	83822026	probably_damaging	0.998	4	82900873	83822026	probably damaging	0.999
63	4	83822026	probably_damaging	0.998	4	82900873	83822026	probably damaging	0.998
64	4	83822026	probably_damaging	0.998	4	82900873	83822026	probably damaging	0.996
65	4	83822026	probably_damaging	0.996	4	82900873	83822026	probably damaging	0.998
66	4	83822026	probably_damaging	0.996	4	82900873	83822026	probably damaging	0.998
67	4	83822026	probably_damaging	0.996	4	82900873	83822026	probably damaging	0.999
68	4	83822026	probably_damaging	0.996	4	82900873	83822026	probably damaging	0.998
69	4	83822026	probably_damaging	0.996	4	82900873	83822026	probably damaging	0.996
70	4	83822026	probably_damaging	0.999	4	82900873	83822026	probably damaging	0.998
71	4	83822026	probably_damaging	0.999	4	82900873	83822026	probably damaging	0.998
72	4	83822026	probably_damaging	0.999	4	82900873	83822026	probably damaging	0.999
73	4	83822026	probably_damaging	0.999	4	82900873	83822026	probably damaging	0.998
74	4	83822026	probably_damaging	0.999	4	82900873	83822026	probably damaging	0.996
75	4	83822028	benign	0.306	4	82900875	83822028	benign	0.433
76	4	83822028	benign	0.306	4	82900875	83822028	benign	0.433
77	4	83822028	benign	0.306	4	82900875	83822028	possibly damaging	0.863
78	4	83822028	benign	0.306	4	82900875	83822028	benign	0.306
79	4	83822028	benign	0.306	4	82900875	83822028	benign	0.433
80	4	83822028	possibly_damaging	0.863	4	82900875	83822028	benign	0.433
81	4	83822028	possibly_damaging	0.863	4	82900875	83822028	benign	0.433
82	4	83822028	possibly_damaging	0.863	4	82900875	83822028	possibly damaging	0.863
83	4	83822028	possibly_damaging	0.863	4	82900875	83822028	benign	0.306
84	4	83822028	possibly_damaging	0.863	4	82900875	83822028	benign	0.433
85	4	83822028	benign	0.433	4	82900875	83822028	benign	0.433
86	4	83822028	benign	0.433	4	82900875	83822028	benign	0.433
87	4	83822028	benign	0.433	4	82900875	83822028	possibly damaging	0.863
88	4	83822028	benign	0.433	4	82900875	83822028	benign	0.306
89	4	83822028	benign	0.433	4	82900875	83822028	benign	0.433
90	4	83822028	benign	0.433	4	82900875	83822028	benign	0.433
91	4	83822028	benign	0.433	4	82900875	83822028	benign	0.433
92	4	83822028	benign	0.433	4	82900875	83822028	possibly damaging	0.863
93	4	83822028	benign	0.433	4	82900875	83822028	benign	0.306
94	4	83822028	benign	0.433	4	82900875	83822028	benign	0.433
95	4	83822028	benign	0.433	4	82900875	83822028	benign	0.433
96	4	83822028	benign	0.433	4	82900875	83822028	benign	0.433
97	4	83822028	benign	0.433	4	82900875	83822028	possibly damaging	0.863
98	4	83822028	benign	0.433	4	82900875	83822028	benign	0.306
99	4	83822028	benign	0.433	4	82900875	83822028	benign	0.433
100	4	83825911	benign	0.082	4	82904758	83825911	probably damaging	0.994
101	4	83825911	benign	0.082	4	82904758	83825911	benign	0.082
102	4	83825911	benign	0.082	4	82904758	83825911	benign	0.082
103	4	83825911	benign	0.082	4	82904758	83825911	benign	0.082
104	4	83825911	benign	0.082	4	82904758	83825911	probably damaging	0.994
105	4	83825911	benign	0.082	4	82904758	83825911	benign	0.082
106	4	83825911	benign	0.082	4	82904758	83825911	benign	0.082
107	4	83825911	benign	0.082	4	82904758	83825911	benign	0.082
108	4	83825911	probably_damaging	0.994	4	82904758	83825911	probably damaging	0.994
109	4	83825911	probably_damaging	0.994	4	82904758	83825911	benign	0.082
110	4	83825911	probably_damaging	0.994	4	82904758	83825911	benign	0.082
111	4	83825911	probably_damaging	0.994	4	82904758	83825911	benign	0.082
112	4	83825911	benign	0.082	4	82904758	83825911	probably damaging	0.994
113	4	83825911	benign	0.082	4	82904758	83825911	benign	0.082
114	4	83825911	benign	0.082	4	82904758	83825911	benign	0.082
115	4	83825911	benign	0.082	4	82904758	83825911	benign	0.082
116	4	83825961	probably_damaging	0.969	4	82904808	83825961	probably damaging	0.969
117	4	83825961	probably_damaging	0.969	4	82904808	83825961	probably damaging	0.969
118	4	83825961	probably_damaging	0.969	4	82904808	83825961	probably damaging	0.969
119	4	83825961	probably_damaging	0.969	4	82904808	83825961	probably damaging	0.969
120	4	83825961	probably_damaging	0.969	4	82904808	83825961	probably damaging	0.969
121	4	83825961	probably_damaging	0.969	4	82904808	83825961	probably damaging	0.969
122	4	83825961	probably_damaging	0.969	4	82904808	83825961	probably damaging	0.969
123	4	83825961	probably_damaging	0.969	4	82904808	83825961	probably damaging	0.969
124	4	83825961	probably_damaging	0.969	4	82904808	83825961	probably damaging	0.969
125	4	83825961	probably_damaging	0.969	4	82904808	83825961	probably damaging	0.969
126	4	83825961	probably_damaging	0.969	4	82904808	83825961	probably damaging	0.969
127	4	83825961	probably_damaging	0.969	4	82904808	83825961	probably damaging	0.969
128	4	83825961	probably_damaging	0.969	4	82904808	83825961	probably damaging	0.969
129	4	83825961	probably_damaging	0.969	4	82904808	83825961	probably damaging	0.969
130	4	83825961	probably_damaging	0.969	4	82904808	83825961	probably damaging	0.969
131	4	83825961	probably_damaging	0.969	4	82904808	83825961	probably damaging	0.969
132	4	83825996	probably_damaging	0.998	4	82904843	83825996	probably damaging	0.998
133	4	83825996	probably_damaging	0.998	4	82904843	83825996	probably damaging	0.998
134	4	83825996	probably_damaging	0.998	4	82904843	83825996	probably damaging	0.998
135	4	83825996	probably_damaging	0.998	4	82904843	83825996	probably damaging	0.957
136	4	83825996	probably_damaging	0.998	4	82904843	83825996	probably damaging	0.998
137	4	83825996	probably_damaging	0.998	4	82904843	83825996	probably damaging	0.998
138	4	83825996	probably_damaging	0.998	4	82904843	83825996	probably damaging	0.998
139	4	83825996	probably_damaging	0.998	4	82904843	83825996	probably damaging	0.957
140	4	83825996	probably_damaging	0.998	4	82904843	83825996	probably damaging	0.998
141	4	83825996	probably_damaging	0.998	4	82904843	83825996	probably damaging	0.998
142	4	83825996	probably_damaging	0.998	4	82904843	83825996	probably damaging	0.998
143	4	83825996	probably_damaging	0.998	4	82904843	83825996	probably damaging	0.957
144	4	83825996	probably_damaging	0.957	4	82904843	83825996	probably damaging	0.998
145	4	83825996	probably_damaging	0.957	4	82904843	83825996	probably damaging	0.998
146	4	83825996	probably_damaging	0.957	4	82904843	83825996	probably damaging	0.998
147	4	83825996	probably_damaging	0.957	4	82904843	83825996	probably damaging	0.957
148	4	83826013	probably_damaging	0.966	4	82904860	83826013	possibly damaging	0.727
149	4	83826013	probably_damaging	0.966	4	82904860	83826013	possibly damaging	0.727
150	4	83826013	probably_damaging	0.966	4	82904860	83826013	benign	0.307
151	4	83826013	probably_damaging	0.966	4	82904860	83826013	possibly damaging	0.727
152	4	83826013	probably_damaging	0.966	4	82904860	83826013	possibly damaging	0.727
153	4	83826013	probably_damaging	0.966	4	82904860	83826013	possibly damaging	0.727
154	4	83826013	probably_damaging	0.966	4	82904860	83826013	benign	0.307
155	4	83826013	probably_damaging	0.966	4	82904860	83826013	possibly damaging	0.727
156	4	83826013	possibly_damaging	0.485	4	82904860	83826013	possibly damaging	0.727
157	4	83826013	possibly_damaging	0.485	4	82904860	83826013	possibly damaging	0.727
158	4	83826013	possibly_damaging	0.485	4	82904860	83826013	benign	0.307
159	4	83826013	possibly_damaging	0.485	4	82904860	83826013	possibly damaging	0.727
160	4	83826013	probably_damaging	0.966	4	82904860	83826013	possibly damaging	0.727
161	4	83826013	probably_damaging	0.966	4	82904860	83826013	possibly damaging	0.727
162	4	83826013	probably_damaging	0.966	4	82904860	83826013	benign	0.307
163	4	83826013	probably_damaging	0.966	4	82904860	83826013	possibly damaging	0.727
164	4	83826059	benign	0.401	4	82904906	83826059	benign	0.024
165	4	83826059	benign	0.401	4	82904906	83826059	benign	0.024
166	4	83826059	benign	0.401	4	82904906	83826059	benign	0.024
167	4	83826059	benign	0.401	4	82904906	83826059	possibly damaging	0.754
168	4	83826059	benign	0.401	4	82904906	83826059	benign	0.024
169	4	83826059	benign	0.401	4	82904906	83826059	benign	0.024
170	4	83826059	benign	0.401	4	82904906	83826059	benign	0.024
171	4	83826059	benign	0.401	4	82904906	83826059	possibly damaging	0.754
172	4	83826059	probably_damaging	0.974	4	82904906	83826059	benign	0.024
173	4	83826059	probably_damaging	0.974	4	82904906	83826059	benign	0.024
174	4	83826059	probably_damaging	0.974	4	82904906	83826059	benign	0.024
175	4	83826059	probably_damaging	0.974	4	82904906	83826059	possibly damaging	0.754
176	4	83826059	benign	0.401	4	82904906	83826059	benign	0.024
177	4	83826059	benign	0.401	4	82904906	83826059	benign	0.024
178	4	83826059	benign	0.401	4	82904906	83826059	benign	0.024
179	4	83826059	benign	0.401	4	82904906	83826059	possibly damaging	0.754
180	4	83827511	benign	0.041	4	82906358	83827511	benign	0
181	4	83827547	probably_damaging	0.979	4	82906394	83827547	probably damaging	0.979
182	4	83827742	possibly_damaging	0.76	4	82906589	83827742	possibly damaging	0.505
183	4	83827742	possibly_damaging	0.76	4	82906589	83827742	possibly damaging	0.579
184	4	83827742	possibly_damaging	0.76	4	82906589	83827742	possibly damaging	0.76
185	4	83827742	possibly_damaging	0.76	4	82906589	83827742	possibly damaging	0.81
186	4	83827742	possibly_damaging	0.505	4	82906589	83827742	possibly damaging	0.505
187	4	83827742	possibly_damaging	0.505	4	82906589	83827742	possibly damaging	0.579
188	4	83827742	possibly_damaging	0.505	4	82906589	83827742	possibly damaging	0.76
189	4	83827742	possibly_damaging	0.505	4	82906589	83827742	possibly damaging	0.81
190	4	83827742	possibly_damaging	0.76	4	82906589	83827742	possibly damaging	0.505
191	4	83827742	possibly_damaging	0.76	4	82906589	83827742	possibly damaging	0.579
192	4	83827742	possibly_damaging	0.76	4	82906589	83827742	possibly damaging	0.76
193	4	83827742	possibly_damaging	0.76	4	82906589	83827742	possibly damaging	0.81
194	4	83827742	possibly_damaging	0.505	4	82906589	83827742	possibly damaging	0.505
195	4	83827742	possibly_damaging	0.505	4	82906589	83827742	possibly damaging	0.579
196	4	83827742	possibly_damaging	0.505	4	82906589	83827742	possibly damaging	0.76
197	4	83827742	possibly_damaging	0.505	4	82906589	83827742	possibly damaging	0.81
198	4	83827766	probably_damaging	0.982	4	82906613	83827766	probably damaging	0.996
199	4	83827766	probably_damaging	0.982	4	82906613	83827766	probably damaging	0.982
200	4	83827766	probably_damaging	0.996	4	82906613	83827766	probably damaging	0.996
201	4	83827766	probably_damaging	0.996	4	82906613	83827766	probably damaging	0.982
202	4	83828977	benign	0.003	4	82907824	83828977	benign	0.003
203	4	83828977	benign	0.003	4	82907824	83828977	benign	0.079
204	4	83828977	benign	0.079	4	82907824	83828977	benign	0.003
205	4	83828977	benign	0.079	4	82907824	83828977	benign	0.079
206	4	83828977	benign	0.003	4	82907824	83828977	benign	0.003
207	4	83828977	benign	0.003	4	82907824	83828977	benign	0.079
208	4	83828977	benign	0.079	4	82907824	83828977	benign	0.003
209	4	83828977	benign	0.079	4	82907824	83828977	benign	0.079
210	4	83838159	benign	0	4	82917006	83838159	benign	0
211	4	83838217	benign	0	4	82917064	83838217	benign	0
212	4	83838217	benign	0	4	82917064	83838217	benign	0
213	4	83838239	probably_damaging	0.996	4	82917086	83838239	probably damaging	0.996
214	4	83838258	benign	0.094	4	82917105	83838258	benign	0.094
215	4	83838262	benign	0.272	4	82917109	83838262	benign	0.272
216	4	83838262	benign	0.272	4	82917109	83838262	benign	0.272
217	4	83838262	benign	0.272	4	82917109	83838262	benign	0.272
218	4	83838284	possibly_damaging	0.446	4	82917131	83838284	possibly damaging	0.446
219	4	83838284	possibly_damaging	0.446	4	82917131	83838284	possibly damaging	0.446
220	4	83838545	benign	0	4	82917392	83838545	benign	0
221	4	83838698	possibly_damaging	0.888	4	82917545	83838698	possibly damaging	0.888
222	4	83838698	possibly_damaging	0.888	4	82917545	83838698	possibly damaging	0.888
223	4	83838698	possibly_damaging	0.888	4	82917545	83838698	possibly damaging	0.888
224	4	83838792	probably_damaging	0.984	4	82917639	83838792	probably damaging	0.984
225	4	83838899	probably_damaging	0.948	4	82917746	83838899	probably damaging	0.948
226	4	83838899	probably_damaging	0.948	4	82917746	83838899	probably damaging	0.948
227	4	83838912	possibly_damaging	0.451	4	82917759	83838912	benign	0.055
228	4	83839001	possibly_damaging	0.808	4	82917848	83839001	possibly damaging	0.808
229	4	83839109	benign	0.344	4	82917956	83839109	benign	0.344
230	4	83839109	benign	0.344	4	82917956	83839109	benign	0.344
231	4	83839235	benign	0	4	82918082	83839235	benign	0.01
232	4	83839235	benign	0	4	82918082	83839235	benign	0
233	4	83839307	benign	0.025	4	82918154	83839307	benign	0.025
234	4	83839311	benign	0	4	82918158	83839311	benign	0
235	4	83839352	benign	0	4	82918199	83839352	benign	0
236	4	83839359	benign	0	4	82918206	83839359	benign	0
237	4	83839359	benign	0	4	82918206	83839359	benign	0
238	4	83839374	benign	0.245	4	82918221	83839374	benign	0.005
239	4	83839374	benign	0.245	4	82918221	83839374	benign	0.245
240	4	83839392	benign	0	4	82918239	83839392	benign	0
241	4	83839392	benign	0	4	82918239	83839392	benign	0.105
242	4	83839392	benign	0	4	82918239	83839392	benign	0
243	4	83839392	benign	0	4	82918239	83839392	benign	0.105
244	4	83839503	benign	0	4	82918350	83839503	benign	0
245	4	83839503	benign	0	4	82918350	83839503	benign	0
246	4	83839544	benign	0.001	4	82918391	83839544	benign	0
247	4	83839673	benign	0.333	4	82918520	83839673	benign	0.333
248	4	83839673	benign	0.333	4	82918520	83839673	benign	0.062
249	4	83839799	benign	0	4	82918646	83839799	benign	0
250	4	83839799	benign	0	4	82918646	83839799	benign	0
251	4	83839799	benign	0	4	82918646	83839799	benign	0
252	4	83839802	benign	0.005	4	82918649	83839802	benign	0.005
253	4	83839902	benign	0.025	4	82918749	83839902	benign	0.025
254	4	83840030	benign	0.003	4	82918877	83840030	benign	0
255	4	83840057	benign	0	4	82918904	83840057	benign	0.005
256	4	83840057	benign	0	4	82918904	83840057	benign	0

### Sheet: common mutations cbio&ensembl
bp_GrCh37_Cbio	polyphen_class_Cbio	polyphen_class_Ensembl
83821963	benign	possibly damaging
83821963	benign	possibly damaging
83821963	benign	possibly damaging
83821963	benign	possibly damaging
83821963	benign	possibly damaging
83821963	benign	possibly damaging
83821963	benign	possibly damaging
83821963	benign	possibly damaging
83821963	benign	possibly damaging
83821963	benign	possibly damaging
83821963	benign	possibly damaging
83821963	benign	possibly damaging
83821963	benign	possibly damaging
83821963	benign	possibly damaging
83821963	benign	possibly damaging
83821963	benign	possibly damaging
83821963	benign	possibly damaging
83821963	benign	possibly damaging
83821963	benign	possibly damaging
83821963	benign	possibly damaging
83821963	possibly_damaging	possibly damaging
83821963	possibly_damaging	possibly damaging
83821963	possibly_damaging	possibly damaging
83821963	possibly_damaging	possibly damaging
83821963	possibly_damaging	possibly damaging
83822022	benign	benign
83822022	benign	benign
83822022	benign	benign
83822022	benign	benign
83822022	benign	benign
83822022	benign	benign
83822022	benign	benign
83822022	benign	benign
83822022	benign	benign
83822022	benign	benign
83822022	benign	benign
83822022	benign	benign
83822022	benign	benign
83822022	benign	benign
83822022	benign	benign
83822022	benign	benign
83822022	benign	benign
83822022	benign	benign
83822022	benign	benign
83822022	benign	benign
83822022	benign	benign
83822022	benign	benign
83822022	benign	benign
83822022	benign	benign
83822022	benign	benign
83822026	probably_damaging	probably damaging
83822026	probably_damaging	probably damaging
83822026	probably_damaging	probably damaging
83822026	probably_damaging	probably damaging
83822026	probably_damaging	probably damaging
83822026	probably_damaging	probably damaging
83822026	probably_damaging	probably damaging
83822026	probably_damaging	probably damaging
83822026	probably_damaging	probably damaging
83822026	probably_damaging	probably damaging
83822026	probably_damaging	probably damaging
83822026	probably_damaging	probably damaging
83822026	probably_damaging	probably damaging
83822026	probably_damaging	probably damaging
83822026	probably_damaging	probably damaging
83822026	probably_damaging	probably damaging
83822026	probably_damaging	probably damaging
83822026	probably_damaging	probably damaging
83822026	probably_damaging	probably damaging
83822026	probably_damaging	probably damaging
83822026	probably_damaging	probably damaging
83822026	probably_damaging	probably damaging
83822026	probably_damaging	probably damaging
83822026	probably_damaging	probably damaging
83822026	probably_damaging	probably damaging
83822028	benign	benign
83822028	benign	benign
83822028	benign	possibly damaging
83822028	benign	benign
83822028	benign	benign
83822028	possibly_damaging	benign
83822028	possibly_damaging	benign
83822028	possibly_damaging	possibly damaging
83822028	possibly_damaging	benign
83822028	possibly_damaging	benign
83822028	benign	benign
83822028	benign	benign
83822028	benign	possibly damaging
83822028	benign	benign
83822028	benign	benign
83822028	benign	benign
83822028	benign	benign
83822028	benign	possibly damaging
83822028	benign	benign
83822028	benign	benign
83822028	benign	benign
83822028	benign	benign
83822028	benign	possibly damaging
83822028	benign	benign
83822028	benign	benign
83825911	benign	probably damaging
83825911	benign	benign
83825911	benign	benign
83825911	benign	benign
83825911	benign	probably damaging
83825911	benign	benign
83825911	benign	benign
83825911	benign	benign
83825911	probably_damaging	probably damaging
83825911	probably_damaging	benign
83825911	probably_damaging	benign
83825911	probably_damaging	benign
83825911	benign	probably damaging
83825911	benign	benign
83825911	benign	benign
83825911	benign	benign
83825961	probably_damaging	probably damaging
83825961	probably_damaging	probably damaging
83825961	probably_damaging	probably damaging
83825961	probably_damaging	probably damaging
83825961	probably_damaging	probably damaging
83825961	probably_damaging	probably damaging
83825961	probably_damaging	probably damaging
83825961	probably_damaging	probably damaging
83825961	probably_damaging	probably damaging
83825961	probably_damaging	probably damaging
83825961	probably_damaging	probably damaging
83825961	probably_damaging	probably damaging
83825961	probably_damaging	probably damaging
83825961	probably_damaging	probably damaging
83825961	probably_damaging	probably damaging
83825961	probably_damaging	probably damaging
83825996	probably_damaging	probably damaging
83825996	probably_damaging	probably damaging
83825996	probably_damaging	probably damaging
83825996	probably_damaging	probably damaging
83825996	probably_damaging	probably damaging
83825996	probably_damaging	probably damaging
83825996	probably_damaging	probably damaging
83825996	probably_damaging	probably damaging
83825996	probably_damaging	probably damaging
83825996	probably_damaging	probably damaging
83825996	probably_damaging	probably damaging
83825996	probably_damaging	probably damaging
83825996	probably_damaging	probably damaging
83825996	probably_damaging	probably damaging
83825996	probably_damaging	probably damaging
83825996	probably_damaging	probably damaging
83826013	probably_damaging	possibly damaging
83826013	probably_damaging	possibly damaging
83826013	probably_damaging	benign
83826013	probably_damaging	possibly damaging
83826013	probably_damaging	possibly damaging
83826013	probably_damaging	possibly damaging
83826013	probably_damaging	benign
83826013	probably_damaging	possibly damaging
83826013	possibly_damaging	possibly damaging
83826013	possibly_damaging	possibly damaging
83826013	possibly_damaging	benign
83826013	possibly_damaging	possibly damaging
83826013	probably_damaging	possibly damaging
83826013	probably_damaging	possibly damaging
83826013	probably_damaging	benign
83826013	probably_damaging	possibly damaging
83826059	benign	benign
83826059	benign	benign
83826059	benign	benign
83826059	benign	possibly damaging
83826059	benign	benign
83826059	benign	benign
83826059	benign	benign
83826059	benign	possibly damaging
83826059	probably_damaging	benign
83826059	probably_damaging	benign
83826059	probably_damaging	benign
83826059	probably_damaging	possibly damaging
83826059	benign	benign
83826059	benign	benign
83826059	benign	benign
83826059	benign	possibly damaging
83827511	benign	benign
83827547	probably_damaging	probably damaging
83827742	possibly_damaging	possibly damaging
83827742	possibly_damaging	possibly damaging
83827742	possibly_damaging	possibly damaging
83827742	possibly_damaging	possibly damaging
83827742	possibly_damaging	possibly damaging
83827742	possibly_damaging	possibly damaging
83827742	possibly_damaging	possibly damaging
83827742	possibly_damaging	possibly damaging
83827742	possibly_damaging	possibly damaging
83827742	possibly_damaging	possibly damaging
83827742	possibly_damaging	possibly damaging
83827742	possibly_damaging	possibly damaging
83827742	possibly_damaging	possibly damaging
83827742	possibly_damaging	possibly damaging
83827742	possibly_damaging	possibly damaging
83827742	possibly_damaging	possibly damaging
83827766	probably_damaging	probably damaging
83827766	probably_damaging	probably damaging
83827766	probably_damaging	probably damaging
83827766	probably_damaging	probably damaging
83828977	benign	benign
83828977	benign	benign
83828977	benign	benign
83828977	benign	benign
83828977	benign	benign
83828977	benign	benign
83828977	benign	benign
83828977	benign	benign
83838159	benign	benign
83838217	benign	benign
83838217	benign	benign
83838239	probably_damaging	probably damaging
83838258	benign	benign
83838262	benign	benign
83838262	benign	benign
83838262	benign	benign
83838284	possibly_damaging	possibly damaging
83838284	possibly_damaging	possibly damaging
83838545	benign	benign
83838698	possibly_damaging	possibly damaging
83838698	possibly_damaging	possibly damaging
83838698	possibly_damaging	possibly damaging
83838792	probably_damaging	probably damaging
83838899	probably_damaging	probably damaging
83838899	probably_damaging	probably damaging
83838912	possibly_damaging	benign
83839001	possibly_damaging	possibly damaging
83839109	benign	benign
83839109	benign	benign
83839235	benign	benign
83839235	benign	benign
83839307	benign	benign
83839311	benign	benign
83839352	benign	benign
83839359	benign	benign
83839359	benign	benign
83839374	benign	benign
83839374	benign	benign
83839392	benign	benign
83839392	benign	benign
83839392	benign	benign
83839392	benign	benign
83839503	benign	benign
83839503	benign	benign
83839544	benign	benign
83839673	benign	benign
83839673	benign	benign
83839799	benign	benign
83839799	benign	benign
83839799	benign	benign
83839802	benign	benign
83839902	benign	benign
83840030	benign	benign
83840057	benign	benign
83840057	benign	benign
