## Supplementary Table 2 for "Evolutionary analysis of THAP9 transposase: conserved regions, novel motifs"

### Sheet: Sheet1
	Elm Name	Positions	Elm Description	Cell Compartment	Pattern	Probability
	LIG_HCF-1_HBM_1	123-126	The DHxY Host Cell Factor-1 binding motif (HBM) interacts with the N-terminal kelch propeller domain of the cell cycle regulator HCF-1	nucleus, Transcription factor complex, viral tegument	[DE]H.Y
	CLV_NRD_NRD_1	164-166 [A] 230-232 [A] 265-267 [A] 665-667 [A] 712-714 [A] 869-871 [A]	N-Arg dibasic convertase (NRD/Nardilysin) cleavage site (X-|-R-K or R-|-R-X).	extracellular, Golgi apparatus, cell surface	(.RK)|(RR[^KR])	0.00747
	CLV_PCSK_KEX2_1	151-153 [A] 164-166 [A] 265-267 [A] 665-667 [A] 712-714 [A]	Yeast kexin 2 cleavage site (K-R-|-X or R-R-|-X).	extracellular, Golgi apparatus	[KR]R.	0.00797
	CLV_PCSK_PC1ET2_1	151-153 [A] 164-166 [A]	NEC1/NEC2 cleavage site (K-R-|-X).	extracellular, Golgi apparatus, Golgi membrane	KR.	0.0039
	CLV_PCSK_PC7_1	160-166 [A]	Proprotein convertase 7 (PC7, PCSK7) cleavage site (R-X-X-X-[RK]-R-|-X).	extracellular, Golgi apparatus, Golgi membrane	R...[KR]R.	0.000509
	CLV_PCSK_SKI1_1	106-110 [A] 160-164 [A] 231-235 [A] 232-236 [A] 423-427 [A] 529-533 [A] 551-555 [A] 620-624 [A] 684-688 [A] 819-823 [A] 834-838 [A] 892-896 [A]	Subtilisin/kexin isozyme-1 (SKI1) cleavage site ([RK]-X-[hydrophobic]-[LTKF]-|-X).	endoplasmic reticulum lumen, endoplasmic reticulum, Golgi apparatus, extracellular	[RK].[AILMFV][LTKF].	0.00682
	DEG_APCC_DBOX_1	164-172 [A]	An RxxL-based motif that binds to the Cdh1 and Cdc20 components of APC/C thereby targeting the protein for destruction in a cell cycle dependent manner	nucleus, cytosol	.R..L..[LIVM].	0.000768
	DEG_SPOP_SBC_1	402-406 [A] 624-628 [A] 885-889 [A]	The S/T rich motif known as the SPOP-binding consensus (SBC) of the MATH-BTB protein, SPOP, is present in substrates that undergo SPOP/Cul3-dependant ubiquitination.	nuclear speck, nucleus, Cul3-RING ubiquitin ligase complex	[AVP].[ST][ST][ST]	0.000938
	DOC_CKS1_1	128-133 [A] 333-338 [A]	Phospho-dependent motif that mediates docking of CDK substrates and regulators to cyclin-CDK-bound Cks1.	cytosol, nucleus	[MPVLIFWYQ].(T)P..	0.00199
	DOC_CYCLIN_RxL_1	160-172 [A] 163-172 [A] 229-240 [A] 816-825 [A] 889-898 [A]	Both fungal and mammalian S-phase Cyclin/CDK complexes recognize specific RxL docking motifs in their target proteins.	nucleus, membrane, cytosol, centriole, Cajal body	(.|([KRH].{0,3}))[^EDWNSG][^D][RK][^D]L.{0,1}[FLMP].{0,3}[EDST]	0.00421
	DOC_CYCLIN_yCln2_LP_2	128-134 [A] 531-537 [A]	The budding yeast G1/S cyclins Cln1 and 2 bind a specific leucine- and proline-rich (LP) docking motif on G1-specific target proteins.	cytosol, nucleus	(L[MLIV]PP)|(((L[LMIV]PA)|(L..P))[ILMVAFYW].[MLIVFHPAY])	0.000107
	DOC_MAPK_gen_1	150-156 [A] 160-170 [A] 163-170 [A] 164-170 [A] 567-574 [A] 569-577 [A] 644-653 [A] 665-671 [A] 745-755 [A] 756-763 [A] 757-763 [A] 777-787 [A] 834-843 [A]	MAPK interacting molecules (e.g. MAPKKs, substrates, phosphatases) carry docking motif that help to regulate specific interaction in the MAPK cascade. The classic motif approximates (R/K)xxxx#x# where # is a hydrophobic residue.	nucleus, cytosol	[KR]{0,2}[KR].{0,2}[KR].{2,4}[ILVM].[ILVF]	0.00432
	DOC_MAPK_MEF2A_6	360-368 [A] 834-843 [A]	A kinase docking motif that mediates interaction towards the ERK1/2 and p38 subfamilies of MAP kinases.	nucleus, cytosol, Transcription factor complex	[RK].{2,4}[LIVMP].[LIV].[LIVMF]	0.00258
	DOC_MAPK_RevD_3	651-667 [A]	Reverse (C to N direction) of the classical MAPK docking motif ELM:DOC_MAPK_gen_1 with an often extended linker region of the bipartite motif.	cytosol, nucleus	[LIVMPFA].[LIV].{1,2}[LIVMP].{4,6}[LIV]..[RK][RK]	0.000181
	DOC_PP1_RVXF_1	569-575 [A]	Protein phosphatase 1 catalytic subunit (PP1c) interacting motif binds targeting proteins that dock to the substrate for dephosphorylation. The motif defined is [RK]{0,1}[VI][^P][FW].	nucleus, protein phosphatase type 1 complex, cytosol	..[RK].{0,1}[VIL][^P][FW].	0.00083
	DOC_PP1_SILK_1	239-244 [A]	Protein phosphatase 1 catalytic subunit (PP1c) interacting motif that often cooperates with and is located N-terminal to the RVXF motif to dock proteins to PP1c.	nucleus, protein phosphatase type 1 complex, cytosol	.[GS]IL[KR][^DE]	3.78e-05
	DOC_PP2A_B56_1	199-205 [A] 447-453 [A]	Docking site required for the regulatory subunit B56 of PP2A for protein dephosphorylation.	nucleus, kinetochore, chromosome, centromeric region, cytosol	([LMFYWIC]..I.E)|(L..[IVLWC].E).	0.00146
	DOC_PP2B_LxvP_1	234-237 [A] 496-499 [A]	Docking motif in calcineurin substrates that binds at the interface of the catalytic CNA and regulatory CNB subunits.	cytosol, calcineurin complex, nucleus	L.[LIVAPM]P	0.0023
	DOC_PP4_FxxP_1	399-402 [A]	The FxxP-like docking motif recognized by the EVH1 domains of the PPP4R3 regulatory subunits of the PP4 holoenzyme	nucleus, nucleoplasm	F..P	0.00173
	DOC_USP7_MATH_1	113-117 [A] 237-241 [A] 316-320 [A] 370-374 [A] 402-406 [A] 764-768 [A] 885-889 [A]	The USP7 MATH domain binding motif variant based on the MDM2 and p53 interactions.	nucleus	[PA][^P][^FYWIL]S[^P]	0.0124
	DOC_USP7_UBL2_3	102-106 [A] 567-571 [A]	The USP7 CTD domain binding motif variant based on the ICP0 and DNMT1 interactions	nucleus	K...K	0.00374
	DOC_WW_Pin1_4	127-132 [A] 249-254 [A] 312-317 [A] 332-337 [A] 625-630 [A]	The Class IV WW domain interaction motif is recognised primarily by the Pin1 phosphorylation-dependent prolyl isomerase.	cytosol, nucleus	...([ST])P.	0.0154
	LIG_14-3-3_CanoR_1	152-157 [A] 189-199 [A] 460-466 [A] 777-787 [A] 870-879 [A]	Canonical Arg-containing phospho-motif mediating a strong interaction with 14-3-3 proteins.	nucleus, internal side of plasma membrane, cytosol	R[^DE]{0,2}[^DEPG]([ST])(([FWYLMV].)|([^PRIKGN]P)|([^PRIKGN].{2,4}[VILMFWYP]))	0.00448
	LIG_Actin_WH2_2	498-514 [A] 732-747 [A] 822-839 [A]	The WH2 motif is of variable length (16-19 amino acids) binding to the hydrophobic cleft formed by actin's subdomains 1 and 3. At the N-terminus it forms an alpha-helix followed by a flexible loop stabilised upon actin binding.	cytosol	[^R]..((.[ILMVF])|([ILMVF].))[^P][^P][ILVM].{4,7}L(([KR].)|(NK))[VATIGS]	0.00066
	LIG_APCC_ABBA_1	386-391 [A] 811-816 [A]	Amphipathic motif that is involved in APC/C inhibition by binding of CDH1/CDC20. In metazoan cyclin A, the motif also acts as a degron, enabling the cyclin's degradation in prometaphase.	spindle pole, nucleus, cytosol	[ILVMF].[ILMVP][FHY].[DE]	0.000384
	LIG_BRCT_BRCA1_1	251-255 [A] 256-260 [A] 430-434 [A] 750-754 [A] 887-891 [A]	Phosphopeptide motif which directly interacts with the BRCT (carboxy-terminal) domain of the Breast Cancer Gene BRCA1 with low affinity	nucleus, BRCA1-BARD1 complex	.(S)..F	0.00191
	LIG_BRCT_BRCA1_2	750-756 [A]	Phosphopeptide motif which directly interacts with the BRCT (carboxy-terminal) domain of the Breast Cancer Gene BRCA1 with high affinity.	nucleus, BRCA1-BARD1 complex	.(S)..F.K	0.000117
	LIG_Clathr_ClatBox_1	447-451 [A] 493-497 [A]	Clathrin box motif found on cargo adaptor proteins, it interacts with the beta propeller structure located at the N-terminus of Clathrin heavy chain.	cytosol, Golgi apparatus, cytoskeleton, clathrin-coated endocytic vesicle, Golgi trans-face	L[IVLMF].[IVLMF][DE]	0.000341
	LIG_deltaCOP1_diTrp_1	194-202 [A]	Tryptophan-based motifs enable targeting of the tethering and (dis)assembly factors to the C-terminal mu homology domain (MHD) of the coatomer subunit delta, delta-COP.	endoplasmic reticulum membrane, Golgi membrane, COPI coated vesicle membrane, cytosol, COPI vesicle coat, transport vesicle	[DE]{1,3}.{0,2}W.{1,6}[WF]	0.000501
	LIG_EF_ALG2_ABM_2	251-255 [A]	This isoform-unspecific ALG-2-binding motif binds to the EF hand domains of the proapoptotic Ca2+-binding ALG-2 protein in a Ca2+-dependent manner.	cytosol, nucleus, cytoplasmic side of endoplasmic reticulum membrane, cytoplasmic side of membrane	P.P.{0,1}GF	2.42e-05
	LIG_eIF4E_1	274-280 [A] 348-354 [A]	Motif binding to the dorsal surface of eIF4E.	cytosol	Y....L[VILMF]	0.000189
	LIG_FHA_1	182-188 [A] 216-222 [A] 319-325 [A] 550-556 [A] 681-687 [A]	Phosphothreonine motif binding a subset of FHA domains that show a preference for a large aliphatic amino acid at the pT+3 position.	nucleus	..(T)..[ILV].	0.00866
	LIG_FHA_2	554-560 [A] 729-735 [A]	Phosphothreonine motif binding a subset of FHA domains that have a preference for an acidic amino acid at the pT+3 position.	nucleus, Replication fork	..(T)..[DE].	0.00829
	LIG_GBD_Chelix_1	486-494 [A] 722-730 [A]	Amphipatic alpha helix that binds the GTPase-binding domain (GBD) in WASP and N-WASP.	extracellular exosome, vesicle membrane, cytosol, actin cytoskeleton, cell-cell junction	[ILV][VA][^P][^P][LI][^P][^P][^P][LM]	9.79e-05
	LIG_HCF-1_HBM_1	123-126	The DHxY Host Cell Factor-1 binding motif (HBM) interacts with the N-terminal kelch propeller domain of the cell cycle regulator HCF-1	nucleus, Transcription factor complex, viral tegument	[DE]H.Y	5.07e-05
	LIG_KLC1_WD_1	290-299 [A]	This short WD or WE motif is found in cargo proteins and mediates kinesin-1-dependent microtubule transport by binding to the KLC TPR region.	cytosol, cytoskeleton	[LMTAFSRI][^KRG]W[DE].{3,5}[LIVMFPA]	0.000354
	LIG_LIR_Apic_2	398-402 [A]	Apicomplexa specific variant of the canonical LIR motif that binds to Atg8 protein family members to mediate processes involved in autophagy.	cytosol, cytoplasmic side of late endosome membrane	[EDST].{0,2}[WFY]..P	0.00337
	LIG_LIR_Gen_1	224-230 [A] 257-263 [A] 507-513 [A] 538-543 [A] 539-543 [A] 552-557 [A]	Canonical LIR motif that binds to Atg8 protein family members to mediate processes involved in autophagy.	cytosol, cytoplasmic side of late endosome membrane	[EDST].{0,2}[WFY][^RKPG][^PG][ILV]	0.00306
	LIG_LIR_Nem_3	194-200 [A] 224-230 [A] 257-263 [A] 507-513 [A] 538-543 [A] 539-543 [A] 552-557 [A] 888-894 [A] 889-894 [A]	Nematode-specific variant of the canonical LIR motif that binds to Atg8 protein family members to mediate processes involved in autophagy.	cytosol, cytoplasmic side of late endosome membrane	[EDST].{0,2}[WFY]..[ILVFY]	0.00636
	LIG_NRBOX	489-495 [A] 574-580 [A] 725-731 [A]	The nuclear receptor box motif (LXXLL) confers binding to nuclear receptors.	nucleus	[^P]L[^P][^P]LL[^P]	0.000263
	LIG_PCNA_yPIPBox_3	256-266 [A]	The PCNA binding motifs include the PIP Box, PIP degron and the APIM motif, and are found in proteins involved in DNA replication, repair, methylation and cell cycle control. This is the variant for the yeast PIPbox	mismatch repair complex, nucleus, nuclear replication fork, delta DNA polymerase complex	([KR].{0,6}[QN].[^FHWY][LIVM][^P][^PFWYMLIV][FYLMWV][FYLMWVI])|([QN].[^FHWY][LIVM][^P][^PFWYMLIV][FYLMWV][FYLMWVI].{0,6}[KR])	0.000558
	LIG_Pex3_1	490-501 [A]	LxxLLxxxLxxF motif is located in N-terminus of Pex19 receptors that are responsible for docking to Pex3 docking factor at cis side of peroxisomal membrane.	cytosol, peroxisome, peroxisome membrane, peroxisomal membrane, glycosome, glycosome membrane, glycosomal membrane	L..LL...L..F	5.24e-07
	LIG_PTB_Apo_2	512-519 [A] 587-594 [A] 894-901 [A]	These phosphorylation-independent motifs bind to Dab-like PTB domains. Binding is not driven by contacts at the 0 or FY position, but instead is dependent upon the large number of hydrophobic and hydrogen bond contacts between motif and domain.	cytosol, internal side of plasma membrane, integrin, receptor complex, cytoplasmic membrane-bounded vesicle	(.[^P].NP.[FY].)|(.[ILVMFY].N..[FY].)	0.000311
	LIG_PTB_Phospho_1	894-900 [A]	This phosphorylation-dependent motif binds to Shc-like and IRS-like PTB domains. The pTyr is positioned within a highly basic-charged anchoring pocket. A hydrophobic residue -5 (compared to pY) increases the affinity of the interaction.	internal side of plasma membrane, cytosol, integrin, receptor complex, cytoplasmic membrane-bounded vesicle	(.[^P].NP.(Y))|(.[ILVMFY].N..(Y))	0.000135
	LIG_Rb_pABgroove_1	512-520 [A]	The LxxLFD motif binds in a deep groove between pocket A and pocket B of the Retinoblastoma protein	nucleus, Transcription factor complex, Rb-E2F complex	..[LIMV]..[LM][FY]D.	2.48e-05
	LIG_REV1ctd_RIR_1	338-348 [A]	Several DNA repair proteins interact with the C-terminal domain of the Rev1 translesion synthesis scaffold through the Rev1-Interacting Region RIR motif that is centred around two neighbouring Phe residues.	nucleoplasm, nucleus	..FF[^P]{0,2}[KR]{1,2}[^P]{0,4}	0.000535
	LIG_SH2_CRK	159-163 [A] 227-231 [A] 276-280 [A] 540-544 [A]	CRK family SH2 domain binding motif.	actin cytoskeleton, cytosol	(Y)[^EPILVFYW][^HDEW][PLIV][^DEW]	0.00152
	LIG_SH2_GRB2like	588-591 [A] 638-641 [A]	GRB2-like Src Homology 2 (SH2) domains binding motif	Early endosome, cytosol	(Y)([EDST]|[MLIVAFYHQW])N.	0.000318
	LIG_SH2_NCK_1	540-544 [A]	NCK Src Homology 2 (SH2) domain binding motif	plasma membrane, actin cytoskeleton, cytosol, host cell plasma membrane	(Y)[DESTNA][^GWFY][VPAI][DENQSTAGYFP]	0.000829
	LIG_SH2_PTP2	591-594 [A]	SH-PTP2 and phospholipase C-gamma Src Homology 2 (SH2) domains binding motif.	cytosol	(Y)[IV].[VILP]	0.000245
	LIG_SH2_SRC	227-230 [A]	Src-family Src Homology 2 (SH2) domains binding motif.	cytosol	(Y)[QDEVAIL][DENPYHI][IPVGAHS]	0.000873
	LIG_SH2_STAP1	208-212 [A] 740-744 [A]	STAP1 Src Homology 2 (SH2) domain Class 2 binding motif	plasma membrane	(Y)[DESTA][^GP][^GP][ILVFMWYA]	0.00103
	LIG_SH2_STAT3	645-648 [A] 798-801 [A]	YXXQ motif found in the cytoplasmic region of cytokine receptors that bind STAT3 SH2 domain.	cytosol	(Y)..Q	0.000798
	LIG_SH2_STAT5	220-223 [A] 229-232 [A] 276-279 [A] 339-342 [A] 348-351 [A] 411-414 [A] 492-495 [A] 591-594 [A] 601-604 [A] 721-724 [A] 798-801 [A]	STAT5 Src Homology 2 (SH2) domain binding motif.	cytosol	(Y)[VLTFIC]..	0.0033
	LIG_SH3_3	531-537 [A]	This is the motif recognized by those SH3 domains with a non-canonical class I recognition specificity	plasma membrane, focal adhesion, cytosol	...[PV]..P	0.0132
	LIG_SUMO_SIM_anti_2	319-326 [A] 320-326 [A] 321-326 [A]	Motif for the antiparallel beta augmentation mode of non-covalent binding to SUMO protein.	PML body, nucleus, nuclear body	[DEST]{1,10}.{0,1}[VIL][DESTVILMA][VIL][VILM].[DEST]{0,5}	0.00235
	LIG_SUMO_SIM_par_1	367-374 [A] 446-452 [A] 491-497 [A] 492-497 [A] 702-710 [A] 703-710 [A] 704-710 [A]	Motif for the parallel beta augmentation mode of non-covalent binding to SUMO protein.	PML body, nucleus, nuclear body	[DEST]{0,5}.[VILPTM][VIL][DESTVILMA][VIL].{0,1}[DEST]{1,10}	0.00455
	LIG_TRAF2_1	449-452 [A]	Major TRAF2-binding consensus motif. Members of the tumor necrosis factor receptor (TNFR) superfamily initiate intracellular signaling by recruiting the C-domain of the TNFR-associated factors (TRAFs) through their cytoplasmic tails.	cytosol	[PSAT].[QE]E	0.0043
	LIG_TYR_ITIM	337-342 [A]	ITIM (immunoreceptor tyrosine-based inhibitory motif). Phosphorylation of the ITIM motif, found in the cytoplasmic tail of some inhibitory receptors (KIRs) that bind MHC Class I, leads to the recruitment and activation of a protein tyrosine phosphatase.	cytosol	[ILV].(Y)..[ILV]	0.000299
	LIG_UBA3_1	170-178 [A] 280-287 [A] 353-360 [A] 787-793 [A] 840-849 [A]	UBA3 adenylation domain binding motif variant based on the UBE2M and UBE2F interactions.	nucleus	[ILM][ILMF].{1,2}[ILM].{0,4}K	0.0012
	LIG_WD40_WDR5_VDV_2	127-134 [A] 130-134 [A] 137-142 [A] 149-156 [A] 183-190 [A] 184-190 [A] 185-190 [A] 229-236 [A] 362-368 [A] 363-368 [A] 372-377 [A] 373-377 [A] 374-377 [A] 379-385 [A] 414-421 [A] 415-421 [A] 483-489 [A] 484-489 [A] 485-489 [A] 491-498 [A] 492-498 [A] 495-498 [A] 507-513 [A] 552-557 [A] 591-596 [A] 608-614 [A] 610-614 [A] 654-658 [A] 657-663 [A] 660-663 [A] 678-682 [A] 702-708 [A] 703-708 [A] 721…	Fungi-specific variant of the WDR5-binding motif that binds to a cleft between blades 5 and 6 of the WD40 repeat domain of WDR5, opposite of the Win motif-binding site, to mediate assembly of histone modification complexes.	nucleus, histone methyltransferase complex	[EDSTY].{0,4}[VIPLA][TSDEKR][ILVA]	0.0468
	LIG_WRC_WIRS_1	259-264 [A]	WRC interacting receptor sequence (WIRS) is a highly conserved and widespread interaction motif that is employed by diverse membrane proteins to recruit the WRC to initiate the dynamic rearrangements of the actin cytoskeleton.	cytosol, actin cytoskeleton, protein-containing complex	[FYILMV].[TS]F(G|[^P]).	0.00058
	MOD_CK1_1	127-133 [A] 181-187 [A] 295-301 [A] 373-379 [A] 403-409 [A] 485-491 [A] 558-564 [A] 627-633 [A] 654-660 [A] 697-703 [A] 860-866 [A]	CK1 phosphorylation site	cytosol, nucleus	S..([ST])...	0.017
	MOD_CK2_1	453-459 [A] 485-491 [A] 697-703 [A]	Casein kinase 2 (CK2) phosphorylation site	protein kinase CK2 complex, nucleus, cytosol	...([ST])..E	0.0146
	MOD_GlcNHglycan	206-211 [A] 207-211 [A] 208-211 [A] 345-348 [A] 476-479 [A] 487-490 [A] 726-729 [A] 806-810 [A] 807-810 [A]	Glycosaminoglycan attachment site	extracellular, Golgi apparatus	[ED]{0,3}.(S)[GA].	0.0179
	MOD_GSK3_1	202-209 [A] 237-244 [A] 254-261 [A] 312-319 [A] 369-376 [A] 476-483 [A] 549-556 [A] 553-560 [A] 601-608 [A] 623-630 [A] 678-685 [A] 724-731 [A] 744-751 [A] 860-867 [A] 880-887 [A]	GSK3 phosphorylation recognition site	cytosol, nucleus	...([ST])...[ST]	0.0268
	MOD_N-GLC_1	124-129 [A] 885-890 [A]	Generic motif for N-glycosylation. It was shown that Trp, Asp, and Glu are uncommon before the Ser/Thr position. Efficient glycosylation usually occurs when ~60 residues or more separate the glycosylation acceptor site from the C-terminus.	extracellular, Golgi apparatus, endoplasmic reticulum	.(N)[^P][ST]..	0.00502
	MOD_N-GLC_2	773-775 [A]	Atipical motif for N-glycosylation site. Examples are Human CD69, which is uniquely glycosylated at typical (Asn-X-Ser/Thr) and atypical (Asn-X-Cys) motifs, beta protein C	extracellular, Golgi apparatus, endoplasmic reticulum	(N)[^P]C	0.000297
	MOD_NEK2_1	146-151 [A] 215-220 [A] 221-226 [A] 280-285 [A] 354-359 [A] 395-400 [A] 412-417 [A] 482-487 [A] 557-562 [A] 623-628 [A] 659-664 [A] 744-749 [A] 884-889 [A]	NEK2 phosphorylation motif with preferred Phe, Leu or Met in the -3 position to compensate for less favorable residues in the +1 and +2 position.	centrosome, Ndc80 complex, condensed nuclear chromosome outer kinetochore, cytosol, nucleus	[FLM][^P][^P]([ST])[^DEP][^DE]	0.0098
	MOD_NEK2_2	504-509 [A]	NEK2 phosphorylation motif with specific set of residues in the +1 and +2 position to compensate for less favorable residues in the -3 position.	centrosome, Ndc80 complex, condensed nuclear chromosome outer kinetochore, cytosol, nucleus	[WYPCAG][^P][^P]([ST])[IFCVML][KRHYF]	0.0013
	MOD_PIKK_1	113-119 [A] 403-409 [A] 476-482 [A]	(ST)Q motif which is phosphorylated by PIKK family members.	nucleus, cytosol	...([ST])Q..	0.00923
	MOD_PK_1	152-158 [A]	Phosphorylase kinase phosphorylation site	cytosol	[RK]..(S)[VI]..	0.000942
	MOD_PKA_2	202-208 [A] 343-349 [A] 354-360 [A]	Secondary preference for PKA-type AGC kinase phosphorylation.	cytosol, nucleus, cAMP-dependent protein kinase complex	.R.([ST])[^P]..	0.00946
	MOD_Plk_1	124-130 [A] 659-665 [A]	Ser/Thr residue phosphorylated by the Plk1 kinase	centralspindlin complex, nucleus, spindle, gamma-tubulin complex, midbody, cytosol, kinetochore, spindle midzone, nuclear condensin complex, cleavage furrow, nucleoplasm, microtubule organizing center	.[DNE][^PG][ST](([FYILMVW]..)|([^PEDGKN][FWYLIVM]).)	0.00767
	MOD_Plk_2-3	118-124 [A]	Ser/Thr residue phosphorylated by Plk2 and Plk3	nucleus, nucleolus, cytosol, SCF ubiquitin ligase complex, centrosome, centriole	[DE]..([ST])[EDILMVFWY](([DE].)|(.[DE]))	0.00218
	MOD_Plk_4	215-221 [A] 237-243 [A] 275-281 [A] 318-324 [A] 549-555 [A] 654-660 [A] 682-688 [A] 748-754 [A]	Ser/Thr residue phosphorylated by Plk4	nucleus, cytosol, SCF ubiquitin ligase complex, cleavage furrow, centriole, gamma-tubulin ring complex, centriolar satellite, pericentriolar material	..[^IRFW]([ST])[ILMVFWY][ILMVFWY].	0.00602
	MOD_ProDKin_1	127-133 [A] 249-255 [A] 312-318 [A] 332-338 [A] 625-631 [A]	Proline-Directed Kinase (e.g. MAPK) phosphorylation site in higher eukaryotes.	cytosol, nucleus	...([ST])P..	0.0154
	MOD_SUMO_for_1	195-198 [A]	Motif recognised for modification by SUMO-1	nucleus, PML body	[VILMAFP](K).E	0.00191
	MOD_SUMO_rev_2	172-180 [A] 206-215 [A] 207-215 [A] 209-215 [A] 391-398 [A] 393-398 [A] 742-747 [A] 860-868 [A] 861-868 [A] 874-882 [A] 875-882 [A]	Inverted version of SUMOylation motif recognized for modification by SUMO-1	PML body, nucleus	[SDE].{0,5}[DE].(K).{0,1}[AIFLMPSTV]	0.0128
	TRG_ENDOCYTIC_2	159-162 [A] 227-230 [A] 276-279 [A] 339-342 [A] 540-543 [A] 638-641 [A]	Tyrosine-based sorting signal responsible for the interaction with mu subunit of AP (Adaptor Protein) complex	plasma membrane, clathrin-coated endocytic vesicle, cytosol	Y..[LMVIF]	0.00259
	TRG_ER_diArg_1	265-267 [A]	The di-Arg ER retention motif is defined by two consecutive arginine residues (RR) or with a single residue insertion (RXR). The motif is completed by an adjacent hydrophobic/arginine residue which may be on either side of the Arg pair.	cytosol, endoplasmic reticulum membrane, integral protein, ER-Golgi transport vesicle membrane, endoplasmic reticulum membrane, Golgi-ER transport vesicle membrane, rough endoplasmic reticulum, endoplasmic reticulum cisterna	([LIVMFYWPR]R[^YFWDE]{0,1}R)|(R[^YFWDE]{0,1}R[LIVMFYWPR])	0.00537
	TRG_LysEnd_APsAcLL_1	183-188 [A] 275-280 [A] 414-419 [A]	Sorting and internalisation signal found in the cytoplasmic juxta-membrane region of type I transmembrane proteins. Targets them from the Trans Golgi Network to the lysosomal-endosomal-melanosomal compartments. Interacts with adaptor protein (AP) complexes	cytosol, Endocytic vesicle	[DERQ]...L[LVI]	0.00276
	TRG_NLS_Bipartite_1	150-168 [A] 151-168 [A]	Bipartite variant of the classical basically charged NLS.	nucleus, Nuclear pore, NLS-dependent protein nuclear import complex	[KR][KR].{7,15}[^DE]((K[RK])|(RK))(([^DE][KR])|([KR][^DE]))[^DE]	0.000259
	TRG_NLS_MonoCore_2	162-167 [A]	Monopartite variant of the classical basically charged NLS. Strong core version.	nucleus, Nuclear pore, NLS-dependent protein nuclear import complex	[^DE]((K[RK])|(RK))[KRP][KR][^DE]	0.000235
	TRG_NLS_MonoExtN_4	160-167 [A] 163-168 [A]	Monopartite variant of the classical basically charged NLS. N-extended version.	nucleus, Nuclear pore, NLS-dependent protein nuclear import complex	(([PKR].{0,1}[^DE])|([PKR]))((K[RK])|(RK))(([^DE][KR])|([KR][^DE]))[^DE]	0.00128
	TRG_Pf-PMV_PEXEL_1	178-182 [A] 795-800 [A] 802-806 [A]	Plasmodium Export Element, PEXEL, is a trafficking signal for protein cleavage by PMV protease and export from Plasmodium parasites to infected host cells.	endoplasmic reticulum, host cell cytoplasm, extracellular, host cell outer membrane, pathogen-containing vacuole membrane	(R.[LI].[EDQ])|(R.L..[EDQ])|(K.L.E)	0.00216
	CLV_NRD_NRD_1	77-79 [A]	N-Arg dibasic convertase (NRD/Nardilysin) cleavage site (X-|-R-K or R-|-R-X).	extracellular, Golgi apparatus, cell surface	(.RK)|(RR[^KR])	0.00747
	CLV_PCSK_KEX2_1	77-79 [A]	Yeast kexin 2 cleavage site (K-R-|-X or R-R-|-X).	extracellular, Golgi apparatus	[KR]R.	0.00797
	CLV_PCSK_SKI1_1	78-82 [A]	Subtilisin/kexin isozyme-1 (SKI1) cleavage site ([RK]-X-[hydrophobic]-[LTKF]-|-X).	endoplasmic reticulum lumen, endoplasmic reticulum, Golgi apparatus, extracellular	[RK].[AILMFV][LTKF].	0.00682
	DOC_MAPK_DCC_7	81-90 [A] 82-90 [A]	A kinase docking motif mediating interaction towards the ERK1/2 and p38 subfamilies of MAP kinases	cytosol, Transcription factor complex, nucleus	[RK].{2,4}[LIVP]P.[LIV].[LIVMF]|[RK].{2,4}[LIVP].P[LIV].[LIVMF]	0.000451
	DOC_MAPK_MEF2A_6	81-90 [A] 82-90 [A]	A kinase docking motif that mediates interaction towards the ERK1/2 and p38 subfamilies of MAP kinases.	nucleus, cytosol, Transcription factor complex	[RK].{2,4}[LIVMP].[LIV].[LIVMF]	0.00258
	DOC_PP1_RVXF_1	19-26 [A]	Protein phosphatase 1 catalytic subunit (PP1c) interacting motif binds targeting proteins that dock to the substrate for dephosphorylation. The motif defined is [RK]{0,1}[VI][^P][FW].	nucleus, protein phosphatase type 1 complex, cytosol	..[RK].{0,1}[VIL][^P][FW].	0.00083
	DOC_USP7_MATH_1	84-88 [A] 86-90 [A]	The USP7 MATH domain binding motif variant based on the MDM2 and p53 interactions.	nucleus	[PA][^P][^FYWIL]S[^P]	0.0124
	LIG_14-3-3_CanoR_1	21-26 [A]	Canonical Arg-containing phospho-motif mediating a strong interaction with 14-3-3 proteins.	nucleus, internal side of plasma membrane, cytosol	R[^DE]{0,2}[^DEPG]([ST])(([FWYLMV].)|([^PRIKGN]P)|([^PRIKGN].{2,4}[VILMFWYP]))	0.00448
	LIG_BRCT_BRCA1_1	62-66 [A]	Phosphopeptide motif which directly interacts with the BRCT (carboxy-terminal) domain of the Breast Cancer Gene BRCA1 with low affinity	nucleus, BRCA1-BARD1 complex	.(S)..F	0.00191
	LIG_CSL_BTD_1	52-55 [A]	The motif mediates the interaction between a Notch-like protein and the transcription factor CSL by placing two amino acids (W and P) into a hydrophobic pocket of the BTD domain of CSL.	nucleus, Transcription factor complex, chromatin	[AFILMPTVW]W[FHILMPSTVW]P	0.000128
	LIG_FHA_1	28-34 [A]	Phosphothreonine motif binding a subset of FHA domains that show a preference for a large aliphatic amino acid at the pT+3 position.	nucleus	..(T)..[ILV].	0.00866
	LIG_LIR_Apic_2	89-94 [A]	Apicomplexa specific variant of the canonical LIR motif that binds to Atg8 protein family members to mediate processes involved in autophagy.	cytosol, cytoplasmic side of late endosome membrane	[EDST].{0,2}[WFY]..P	0.00337
	LIG_LIR_Nem_3	24-28 [A] 68-74 [A] 69-74 [A] 70-74 [A]	Nematode-specific variant of the canonical LIR motif that binds to Atg8 protein family members to mediate processes involved in autophagy.	cytosol, cytoplasmic side of late endosome membrane	[EDST].{0,2}[WFY]..[ILVFY]	0.00636
	LIG_SH2_CRK	91-95 [A]	CRK family SH2 domain binding motif.	actin cytoskeleton, cytosol	(Y)[^EPILVFYW][^HDEW][PLIV][^DEW]	0.00152
	LIG_WD40_WDR5_VDV_2	36-41 [A] 87-90 [A]	Fungi-specific variant of the WDR5-binding motif that binds to a cleft between blades 5 and 6 of the WD40 repeat domain of WDR5, opposite of the Win motif-binding site, to mediate assembly of histone modification complexes.	nucleus, histone methyltransferase complex	[EDSTY].{0,4}[VIPLA][TSDEKR][ILVA]	0.0468
	MOD_CK2_1	66-72 [A]	Casein kinase 2 (CK2) phosphorylation site	protein kinase CK2 complex, nucleus, cytosol	...([ST])..E	0.0146
	MOD_GlcNHglycan	5-8 [A]	Glycosaminoglycan attachment site	extracellular, Golgi apparatus	[ED]{0,3}.(S)[GA].	0.0179
	MOD_GSK3_1	8-15 [A] 29-36 [A] 66-73 [A]	GSK3 phosphorylation recognition site	cytosol, nucleus	...([ST])...[ST]	0.0268
	MOD_NEK2_1	1-6 [A]	NEK2 phosphorylation motif with preferred Phe, Leu or Met in the -3 position to compensate for less favorable residues in the +1 and +2 position.	centrosome, Ndc80 complex, condensed nuclear chromosome outer kinetochore, cytosol, nucleus	[FLM][^P][^P]([ST])[^DEP][^DE]	0.0098
	MOD_NEK2_2	86-91 [A]	NEK2 phosphorylation motif with specific set of residues in the +1 and +2 position to compensate for less favorable residues in the -3 position.	centrosome, Ndc80 complex, condensed nuclear chromosome outer kinetochore, cytosol, nucleus	[WYPCAG][^P][^P]([ST])[IFCVML][KRHYF]	0.0013
	MOD_PKA_2	12-18 [A]	Secondary preference for PKA-type AGC kinase phosphorylation.	cytosol, nucleus, cAMP-dependent protein kinase complex	.R.([ST])[^P]..	0.00946
	MOD_PKB_1	19-27 [A]	PKB Phosphorylation site	cytosol, nucleus	R.R..([ST])[^P]..	0.000603
	MOD_Plk_4	12-18 [A] 86-92 [A]	Ser/Thr residue phosphorylated by Plk4	nucleus, cytosol, SCF ubiquitin ligase complex, cleavage furrow, centriole, gamma-tubulin ring complex, centriolar satellite, pericentriolar material	..[^IRFW]([ST])[ILMVFWY][ILMVFWY].	0.00602
	TRG_Cilium_RVxP_2	44-48 [A]	The RVxPx motif is located in the cytoplasmatic tails of vesicular cargoes. It allows the interaction with proteins that permit the vesicle budding from the trans-Golgi-network and its posterior transport to the plasma membrane of the cilia	cilium, cytosol	RV.P.	0.000273
	TRG_ER_diArg_1	76-78 [A]	The di-Arg ER retention motif is defined by two consecutive arginine residues (RR) or with a single residue insertion (RXR). The motif is completed by an adjacent hydrophobic/arginine residue which may be on either side of the Arg pair.	cytosol, endoplasmic reticulum membrane, integral protein, ER-Golgi transport vesicle membrane, endoplasmic reticulum membrane, Golgi-ER transport vesicle membrane, rough endoplasmic reticulum, endoplasmic reticulum cisterna	([LIVMFYWPR]R[^YFWDE]{0,1}R)|(R[^YFWDE]{0,1}R[LIVMFYWPR])	0.00537
	TRG_NLS_MonoExtC_3	77-82 [A]	Monopartite variant of the classical basically charged NLS. C-extended version.	nucleus, Nuclear pore, NLS-dependent protein nuclear import complex	[^DE]((K[RK])|(RK))(([^DE][KR])|([KR][^DE]))(([PKR])|([^DE][DE]))	0.000725
	TRG_NLS_MonoExtN_4	77-82 [A]	Monopartite variant of the classical basically charged NLS. N-extended version.	nucleus, Nuclear pore, NLS-dependent protein nuclear import complex	(([PKR].{0,1}[^DE])|([PKR]))((K[RK])|(RK))(([^DE][KR])|([KR][^DE]))[^DE]	0.00128
